# Assessing variation in *Citrus limon* ‘Assam lemon’: morphological, seed availability pattern, and biochemical diversity across different districts of Assam

**DOI:** 10.1101/2023.09.01.555945

**Authors:** Suraiya Akhtar, Raja Ahmed, Khaleda Begum, Ankur Das, Sarat Saikia, Sofia Banu

**Author notes:** Corresponding Author Email ID.

## Abstract

The Assam lemon is a highly valued *Citrus* cultivar known for its unique aroma, flavor, and seedless fruit characteristic. This study aimed to investigate for the first time the morphological, seeding pattern, and biochemical, variations within 133 populations of Assam lemon cultivar growing across 22 districts of Assam, India, and including control population, with the objective to offer comprehensive understanding that could facilitate the improvement of breeding programs and further improvement of this important cultivar. Using the dendrogram-based UPGMA algorithm, morphological and seeding pattern data were analyzed at both district and population levels. The resulting dendrograms revealed two major clusters, where all the populations of Upper Assam districts were in the same cluster with the original stock (control population). However, populations from Tinsukia and Dhemaji districts displayed more close similarities with the control population in comparison to other populations of Upper Assam districts. Another interesting observation was regarding flowering patterns, while some populations displayed both bisexual and unisexual flowers with less concentration of unisexual flowers, others had bisexual and unisexual flowers of almost equal concentration. Unisexual flowers contained only the male reproductive organs with 40 anthers, while bisexual flowers had 36 anthers. Seeding patterns were examined across the districts, and it was found that populations from Tinsukia, Dhemaji, Lakhimpur, Dibrugarh, Jorhat, and the control population exhibited seedless characteristic while populations from other selected districts displayed a combination of seedless and seeded traits. Interestingly, Golaghat district appears as the linking district and showed availability of both seeded and seedless Assam lemon fruit, connecting the regions of Upper, Central, Lower and North Assam and Barak valley. Biochemical analysis showed significant variations across districts, however, the populations from Dhemaji, Tinsukia, Lakhimpur, Dibrugarh, and Jorhat districts displayed similarity with the control population. The study also investigated variability in soil nutrient content revealing substantial variation among the populations studied, potentially influencing observed morphological variations. This comprehensive investigation provides valuable insights into the morphological, seeding pattern, and biochemical diversity within the Assam lemon cultivar. These findings can be instrumental in breeding programs to enhance this *Citrus* cultivar, particularly in producing high-quality seedless fruits to meet consumer demands.
