## Supplementary File Table SF 1 for "Assessing variation in *Citrus limon* ‘Assam lemon’: morphological, seed availability pattern, and biochemical diversity across different districts of Assam"

### Sheet: Sheet1
Assessment of Citrus limon 'Assam lemon' Variation: Morphological Diversity, Seed Availability Pattern, and Biochemical Profiling across different districts of Assam Suraiya Akhtar1, Raja Ahmed1, Khaleda Begum1, Ankur Das1, Sarat Saikia2 and Sofia Banu1* 1Department of Bioengineering and Technology, Gauhati University, Guwahati, Assam, India, 781014 2Horticulture Research Station, Assam Agricultu…
Table SF 1: Details of Assam lemon accessions collected from different districts of Assam
Sites/District	Locations	Number of Accessions	Accession Codes	Latitude	Longitude
Control (Kamrup Metro)	Kahikuchi	30	CONT1 – CONT30	26.1071	91.6104
Tinsukia	Balijan	5	BL1 – BL5	27.4795	95.6887
	Bogapani	5	BGP1 – BGP5	27.4248	95.6159
	Doom Dooma	5	DD1 – DD5	27.5687	95.555
	Gelapukhuri	5	GP1 – GP5	27.5203	95.3561
	Rajgarh	5	RJ1 - RJ5	27.4243	95.4423
	Simaluguri	5	SMR1 – SMR5	27.6432	95.7799
Dhemaji	Kani Bil	5	KNB1 – KNB5	27.5768	94.5903
	Laomuri	5	LMR1 – LMR5	27.378	94.4765
	Kumar Gaon	5	KG1 – KG5	27.5431	94.5208
	Kula Pathar	5	KPR1 – KPR5	27.4772	94.5354
	Ajuha	5	AJH1 – AJH5	27.3756	94.5225
	Raichapori	5	RCP1 – RCP5	27.5348	94.5415
Lakhimpur	Balijan	5	BLJ1 – BLJ5	27.1122	94.0184
	Borbil	5	BOB1 – BOB5	27.2737	94.0537
	Gamchuk	5	GMK1 – GMK5	27.1251	94.2464
	Amguri	5	AGI1 – AGI5	27.3083	94.0431
	Kaliagaon	5	KLG1 – KLG5	27.1491	94.1303
	Koliamori	5	KMI1 – KMI5	27.2922	94.0573
Dibrugarh	East Milan Nagar	5	EMN1 – EMN5	27.462	94.9158
	Nirmali Gaon	5	NG1 – NG5	26.7343	93.9681
	Behiating Tiniali	5	BHT1 – BHT5	27.4494	94.9092
	Sepakheti Gaon	5	SG1 – SG5	27.3029	94.8981
	Tiloi Nagar	5	TN1 – TN5	27.2235	94.8912
	West Milan Nagar	5	WMN1 – WMN5	27.4617	94.9069
Jorhat	Bibijan Milan Nagar	5	BMN1 – BMN5	26.5916	94.2021
	Titabor Tiniali	5	TT1 – TT5	26.5854	94.1786
	Joyti Nagar	5	JN1 – JN5	26.5979	94.2113
	Ulutoli	5	UT1 – UT5	26.626	94.1843
	Dakshin Sonain Gaon	5	DSG1 – DSG5	26.7429	94.1675
	Baksun Tiniali	5	BT1 – BT5	26.7219	94.2035
Golaghat	Rongbong	5	RB1 – RB5	26.1918	93.5208
	Ponkagaon	5	PGG1 – PGG5	26.5674	93.7494
	Mithaamchapori	5	MA1 – MA5	26.5143	93.9484
	Tenpur	5	TP1 – TP5	26.5153	93.9494
	Siristika	5	STK1 – STK5	26.7378	93.959
	Dergaon	5	DG1 – DG5	26.7343	93.9681
Sonitpur	Moilagaon	5	MG1 – MG5	26.6292	92.7084
	Lihak Gaon	5	LG1 – LG5	26.6592	92.7784
	Bhaluke Khua Gaon	5	BKG1 – BKG5	26.6893	92.693
	Pitha Khua Gaon	5	PKG1 – PKG5	26.6773	92.6802
	Nemaiati	5	NM1 – NM5	26.6862	92.6568
	Bihuguri	5	BHG1 – BHG5	26.6724	92.6806
Karbi Anglong	Nepali Bosti	5	NB1 – NB5	26.127	93.0137
	Atturn Gaon	5	ATG1 – ATG5	25.8384	93.4078
	Adarsha Gaon	5	ADG1 – ADG5	25.8352	93.4237
	Barmanthi	5	BMH1 – BMH5	25.937	93.4856
	Bhta Gaon	5	BGN1 – BGN5	25.9074	93.3694
	Dhanshiri Bazar	5	DHB1 – DHB5	25.8324	93.4147
Nagaon	Rupohi	5	RP1 – RP5	26.3996	92.7554
	Kaliabor	5	KB1 – KB5	26.5297	93.1002
	Barangabari	5	BNGG1 – BNGG5	26.3166	92.393
	Nagaon Town	5	NT1 – NT5	26.3331	92.6691
	Puroni Godam	5	PG1 – PG5	26.3395	92.7944
	Samaguri	5	SM1 – SM5	26.4184	92.8433
Morigaon	Barangabari	5	BNGI1 – BNGI5	26.3571	92.242
	Torabari	5	TB1 – TB5	26.3395	92.2286
	Hatibat	5	HB1 – HB5	26.3517	92.393
	Manipur	5	MP1 – MP5	26.2539	92.3098
	Gosaigaon	5	GS1 – GS5	26.2842	92.3401
	Gerua Aati	5	GA1 – GA5	26.3453	92.4088
Udalguri	Rowta	5	RW1 – RW5	26.7099	92.2049
	Tangla	5	TNG1 – TNG5	26.6586	91.9145
	Barnagaon	5	BRNG1 – BRNG5	26.7099	92.0725
	Khoirabari	5	KRB1 – KEB5	26.6049	91.9116
	Seilshbari	5	SHB1 – SHB5	26.7547	92.1632
	Daifang Khuti	5	DK1 – DK5	26.7456	92.1583
Baksha	Baganpara	5	BP1 – BP5	26.6538	91.444
	Kaklabri	5	KL1 – KL5	26.7018	91.1965
	Simla Bazar	5	SB1 – SB5	26.7022	91.1971
	Boro Gaon	5	BG1 – BG5	26.6654	91.3415
	Boro Para	5	BPR – BPR5	26.6949	91.1963
	Lwakhi Bazar	5	LB1 – LB5	26.7547	91.212
Nalbari	Arikuchi	5	AK1 – AK5	26.3573	91.4525
	Bala	5	BLA1 – BLA5	26.3535	91.4648
	Kamarkuchi	5	KK1 – KK5	26.3666	91.4761
	Kotpuha	5	KT1 – KT5	26.3393	91.4687
	Amayapur	5	AP1 –AP5	26.403	91.46
	Arara	5	AR1 – AR5	26.4158	91.4513
Barpeta	Patacharkuchi	5	PT1 – PT5	26.505	91.2456
	Sundarpur	5	SD1 – SD5	26.5134	91.1865
	Denartari	5	DR1 – DR5	26.4962	91.1288
	Banglipara	5	BGR1 – BGR5	26.4753	91.0886
	Golia	5	GO1 – GO5	26.4458	91.0505
	Kaljar	5	KJ1 – KJ5	26.4223	91.0098
Kamrup Metro	Garigaon	5	GG1 – GG5	26.1616	91.6541
	Jalukbari	5	JB1 – JB5	26.1614	91.6682
	Lokhora	5	LK1 – LK5	26.1211	91.7444
	Boragaon	5	BRG1 – BRG5	26.1134	91.6871
	Hatigaon	5	HTG1 – HTG5	26.1262	91.7824
	Gorchuk	5	GCK1 – GCK5	26.1115	91.7141
Kamrup Rural	Azara	5	AZ1 – AZ5	26.1213	91.6146
	Chygaon	5	CHY1 – CHY5	26.0556	91.3702
	Boko	5	BOK1 – BOK5	25.9828	91.2416
	Amingaon	5	AMG1 – AMG5	26.1827	91.6654
	Pingleswar	5	PNG1 – PNG5	26.3839	91.7643
	Bijoynagar	5	BNG1 – BNG5	26.1043	91.5064
Bongaigaon	Dolaigaon Urban	5	DU1 – DU5	26.5053	90.5368
	Paulpara	5	PP1 – PP5	26.482	90.5609
	Mayapuri	5	MPI1 – MPI5	26.4588	90.5574
	Deuripara	5	DP1 – DP5	26.4594	90.5629
	Dhaligaon	5	DLG1 – DLG5	26.5084	90.5167
	Borpara	5	BR1 – BR5	26.4744	90.5632
Kokrajhar	Polashguri	5	PL1 – PL5	26.4747	89.9413
	Telipara	5	TPA1 – TPA5	26.4472	89.9435
	Howriapet	5	HPT1 – HPT5	26.4885	89.9109
	Simultapur	5	ST1 – ST5	26.4341	89.8672
	Oxiguri	5	OX1 – OX5	26.4514	89.9669
	Padmabil	5	PB1 – PB5	26.4388	89.9711
Dhubri	Gauripur	5	GPR1 – GPR5	26.0765	89.9627
	Falimari	5	FM1 – FM5	26.043	89.9748
	Dharmoshala	5	DRA1 – DRA5	26.0294	89.8819
	Alomganj	5	ALG1 – ALG5	26.1298	90.0266
	Lalkura	5	LKA1 – LKA5	26.1366	89.8807
	Soulmara	5	SMU1 – SMU5	26.0728	89.8629
Dima Hasao	Haflong Town	5	HT1 – HT5	25.1703	93.0168
	Harangajao Bazar	5	HJ1 – HJ5	25.103	92.8847
	Harangajao Deswali	5	HD1 – HD5	24.1396	92.9953
	Kashipur	5	KH1 – KH5	25.1939	93.0201
	Jatingia Khasia	5	JK1 – JK5	25.1303	93.0244
	Retzol	5	RZ1 – RZ5	25.109	92.9927
Cachar	Anwarpur	5	AN1 – AN5	24.9615	92.7427
	Balighat	5	BGT1 – BGT5	24.8673	92.7431
	Silchar Town	5	STN1 – STN5	24.8231	92.7992
	Dalu Grant	5	DT1 – DT5	24.9431	92.8029
	Ram Nagar	5	RN1 – RN5	24.8316	92.7519
	Arkatipur	5	AKP1 – AKP5	24.8365	92.8633
Karimganj	Achiura	5	AC1 – AC5	24.9107	92.297
	Along Juri	5	AJ1 – AJ5	24.8481	92.3895
	Bagan	5	BA1 – BA5	24.7951	92.3785
	Biskut	5	BS1 – BS5	24.849	92.3208
	Jarua	5	JA1 – JA5	24.8668	92.261
	Kujab	5	KU1 – KU5	24.8555	92.3054
