## Supplementary File Table SF 5 for "Assessing variation in *Citrus limon* ‘Assam lemon’: morphological, seed availability pattern, and biochemical diversity across different districts of Assam"

### Sheet: _xltb_storage_
XL Toolbox Settings
	export_preset	<?xml version="1.0" encoding="utf-16"?>_x000D_ <Preset xmlns:xsi="http://www.w3.org/2001/XMLSchema-instance" xmlns:xsd="http://www.w3.org/2001/XMLSchema">_x000D_ <Name>Tiff, 300 dpi, RGB, Transparent canvas</Name>_x000D_ <Dpi>300</Dpi>_x000D_ <FileType>Tiff</FileType>_x000D_ <ColorSpace>Rgb</ColorSpace>_x000D_ <Transparency>TransparentCanvas</Transparency>_x000D_ <UseColorProfile>false</UseColorP…
	export_path	C:\Users\hp\Desktop\Image\DE.tif

### Sheet: Sheet1
Assessment of Citrus limon 'Assam lemon' Variation: Morphological Diversity, Seed Availability Pattern, and Biochemical Profiling across different districts of Assam Suraiya Akhtar1, Raja Ahmed1, Khaleda Begum1, Ankur Das1, Sarat Saikia2 and Sofia Banu1* 1Department of Bioengineering and Technology, Gauhati University, Guwahati, Assam, India, 781014 2Horticulture Research Station, Assam Agricultu…
Table SF 5: Variation in biochemical traits of Assam Lemon across different districts of Assam
Districts/Analysis	pH	TSS	% Juice Content	Citric Acid (g/ml)	Ascorbic Acid (mg/ml)	TSS/TA	Total Sugar (µg/ml)	Reducing Sugar (µg/ml)	Carotenoid Content (mg/g)	Chlorophyll Content (μg/g)			Pectin Content (%)		Equivalent Weight (%)		Methoxy Content (%)		Anhydrounic Acid (%)		Degree of Esterification (%)
										Chlorophyll a	Chlorophyll b	Total Chlorophyll	Peel	Pulp	Peel	Pulp	Peel	Pulp	Peel	Pulp	Peel	Pulp
Kahikuchi (Control)	2.4 ± 0.006	6.7 ± 0.2	41.24 ± 0.071	0.1 ± 0.015	0.15 ± 0.008	7.07 ± 1.36	194.66 ± 17.105	21.2 ± 0.61	2.53 ± 0.002	1.57 ± 0.036	2.23 ± 0.02	3.8 ± 0.053	2.77 ± 0.1	5.26 ± 0.241	8.73 ± 0.225	4.79 ± 0.127	0.22 ± 0.03	0.21 ± 0.036	3.27 ± 0.214	4.96 ± 0.086	38.24 ± 1.27	24.02 ± 0.978
Tinsukia	2.52 ± 0.006	6.8 ± 0.361	45.92 ± 0.92	0.09 ± 0.015	0.269 ± 0.008	7.45 ± 1.546	182.16 ± 5.547	21.33 ± 0.44	2.51 ± 0.006	1.77 ± 0.006	2.45 ± 0.027	4.22 ± 0.027	2.51 ± 0.06	4.44 ± 0.572	8.56 ± 0.08	2.54 ± 0.116	0.2 ± 0.053	0.18 ± 0.056	3.19 ± 0.282	8.18 ± 0.254	35.6 ± 0.86	12.5 ± 0.346
Dhemaji	2.39 ± 0.04	6.6 ± 0.2	32.13 ± 0.036	0.08 ± 0.01	0.202 ± 0.025	8.35 ± 1.166	170.29 ± 6.993	20.87 ± 0.76	2.53 ± 0.027	1.77 ± 0.01	2.4 ± 0.015	4.17 ± 0.02	2.63 ± 0.021	5.2 ± 0.28	8.68 ± 0.23	2.8 ± 0.171	0.2 ± 0.027	0.26 ± 0.046	3.16 ± 0.101	7.83 ± 0.211	35.9 ± 0.92	18.84 ± 0.467
Lakhimpur	2.27 ± 0.02	7 ± 0.1	44.03 ± 0.03	0.13 ± 0.075	0.238 ± 0.007	6.27 ± 2.712	187.95 ± 4.286	20.56 ± 0.6	2.55 ± 0.01	1.67 ± 0.027	2.33 ± 0.01	4 ± 0.027	2.52 ± 0.139	5.04 ± 0.15	8.6 ± 0.229	2.31 ± 0.129	0.19 ± 0.036	0.28 ± 0.106	3.13 ± 0.241	9.14 ± 0.935	34.46 ± 0.674	17.4 ± 0.467
Dibrugarh	2.42 ± 0.02	7.9 ± 0.058	49.26 ± 0.24	0.12 ± 0.027	0.361 ± 0.015	6.81 ± 1.716	180.71 ± 2.258	21.61 ± 0.21	2.53 ± 0.006	1.77 ± 0.01	2.5 ± 0.027	4.27 ± 0.027	2.55 ± 0.076	4.72 ± 0.14	8.69 ± 0.28	3.17 ± 0.272	0.19 ± 0.027	0.21 ± 0.027	3.1 ± 0.205	6.85 ± 0.521	34.76 ± 0.872	17.41 ± 0.928
Jorhat	2.41 ± 0.021	7.9 ± 0.1	49.35 ± 0.051	0.18 ± 0.036	0.246 ± 0.021	4.52 ± 1.001	190.43 ± 5.106	21.15 ± 0.53	2.52 ± 0.061	1.59 ± 0.012	2.23 ± 0.01	3.82 ± 0.027	2.57 ± 0.095	5.21 ± 0.261	9.04 ± 0.333	3.21 ± 0.219	0.19 ± 0.027	0.25 ± 0.03	3.03 ± 0.22	6.86 ± 0.303	35.6 ± 0.924	20.69 ± 0.384
Golghat	2.4 ± 0.044	7.9 ± 0.058	49.3 ± 0.029	0.27 ± 0.05	0.352 ± 0.016	2.98 ± 0.54	190.73 ± 2.252	21.08 ± 0.36	2.52 ± 0.012	1.87 ± 0.017	2.63 ± 0.027	4.5 ± 0.027	2.57 ± 0.101	5.39 ± 0.716	8.72 ± 0.106	7.5 ± 0.51	0.19 ± 0.036	0.22 ± 0.053	3.1 ± 0.18	3.64 ± 0.17	34.8 ± 0.247	34.28 ± 0.972
Sonitpur	2.55 ± 0.05	5.4 ± 0.2	47.05 ± 0.05	0.45 ± 0.031	0.222 ± 0.033	1.19 ± 0.081	202.76 ± 5.726	21.28 ± 0.72	2.55 ± 0.027	2.01 ± 0.02	2.52 ± 0.027	4.53 ± 0.021	2.75 ± 0.095	4.84 ± 0.732	14.52 ± 0.104	4.85 ± 0.541	0.21 ± 0.046	0.2 ± 0.072	2.41 ± 0.271	4.98 ± 0.526	49.54 ± 0.921	22.8 ± 1.001
Karbi Anglong	2.64 ± 0.035	6.5 ± 0.265	52.01 ± 0.01	0.35 ± 0.031	0.223 ± 0.008	1.85 ± 0.216	131.59 ± 13.374	24.56 ± 1.22	2.12 ± 0.031	1.02 ± 0.01	1.95 ± 0.036	2.97 ± 0.044	3.76 ± 0.096	6.26 ± 0.079	11.3 ± 0.144	3.46 ± 0.215	0.22 ± 0.046	0.49 ± 0.128	2.8 ± 0.252	8.2 ± 0.886	44.56 ± 0.468	33.94 ± 1.326
Nagaon	2.34 ± 0.006	8.9 ± 0.265	49.94 ± 0.84	0.76 ± 0.091	0.255 ± 0.015	1.18 ± 0.114	207.14 ± 5.545	20.67 ± 0.21	2.52 ± 0.017	2.11 ± 0.01	2.52 ± 0.027	4.63 ± 0.027	2.74 ± 0.115	5.83 ± 0.096	11.28 ± 0.169	8.07 ± 0.42	0.19 ± 0.046	0.38 ± 0.035	2.64 ± 0.272	4.23 ± 0.115	40.86 ± 0.674	51 ± 1.978
Morigaon	2.58 ± 0.006	6.3 ± 0.1	50.02 ± 0.02	0.68 ± 0.1	0.246 ± 0.015	0.94 ± 0.134	206.72 ± 2.128	21.47 ± 0.36	2.55 ± 0.04	2.16 ± 0.01	2.52 ± 0.044	4.68 ± 0.02	2.84 ± 0.09	6.02 ± 0.093	15.17 ± 0.25	8.96 ± 0.7	0.2 ± 0.01	0.42 ± 0.04	2.3 ± 0.071	4.28 ± 0.242	49.3 ± 0.427	55.67 ± 1.924
Udalguri	2.68 ± 0.01	6.5 ± 0.173	48.99 ± 0.046	0.34 ± 0.053	0.235 ± 0.025	1.94 ± 0.273	218.01 ± 5.105	22.2 ± 0.97	2.53 ± 0.006	1.17 ± 0.04	2.2 ± 0.036	3.37 ± 0.01	3.49 ± 0.18	6.11 ± 0.21	13.53 ± 0.415	4.49 ± 0.121	0.2 ± 0.027	0.46 ± 0.036	2.43 ± 0.179	6.57 ± 0.156	46.66 ± 1.92	39.77 ± 0.646
Baksha	2.71 ± 0.017	6.4 ± 0.1	47.57 ± 0.45	0.33 ± 0.05	0.216 ± 0.012	1.99 ± 0.288	212.62 ± 5.143	22.47 ± 0.44	2.53 ± 0.01	1.12 ± 0.01	2.05 ± 0.01	3.17 ± 0.017	3.71 ± 0.226	6.25 ± 0.083	12.53 ± 0.099	3.85 ± 0.581	0.21 ± 0.01	0.48 ± 0.106	2.6 ± 0.056	7.3 ± 1.099	45.86 ± 1.46	37.31 ± 0.284
Nalbari	2.38 ± 0.02	7.9 ± 0.2	49.82 ± 0.18	0.25 ± 0.035	0.246 ± 0.015	3.25 ± 0.457	211.04 ± 1.808	24.65 ± 0.95	2.64 ± 0.001	2.54 ± 0.027	3.61 ± 0.01	6.15 ± 0.01	4.05 ± 0.282	6.31 ± 0.182	14.32 ± 0.185	8.3 ± 0.171	0.24 ± 0.07	0.5 ± 0.035	2.59 ± 0.397	5.07 ± 0.045	52.61 ± 1.172	55.95 ± 1.528
Barpeta	2.39 ± 0.03	8 ± 0.058	47.67 ± 0.07	0.27 ± 0.012	0.246 ± 0.015	3.02 ± 0.139	217.87 ± 4.521	24.32 ± 1.18	2.55 ± 0.031	1.97 ± 0.027	2.62 ± 0.02	4.59 ± 0.087	3.72 ± 0.131	5.97 ± 0.136	13.15 ± 0.121	4.53 ± 0.356	0.22 ± 0.051	0.48 ± 0.14	2.55 ± 0.277	7.13 ± 0.896	48.92 ± 0.986	38.24 ± 0.972
Kamrup Metro	2.5 ± 0.01	8 ± 0.361	49.87 ± 0.87	0.13 ± 0.006	0.158 ± 0.026	6.01 ± 0.416	206.87 ± 6.46	21.08 ± 0.26	2.51 ± 0.04	2.31 ± 0.053	3.41 ± 0.036	5.72 ± 0.036	2.82 ± 0.132	5.82 ± 0.045	8.73 ± 0.155	4.6 ± 0.13	0.18 ± 0.02	0.38 ± 0.053	3.04 ± 0.131	5.95 ± 0.327	33.65 ± 0.429	36.26 ± 1.278
Kamrup Rural	2.52 ± 0.006	8.1 ± 0.1	48.78 ± 0.361	0.13 ± 0.027	0.132 ± 0.026	6.38 ± 1.12	210.89 ± 3.695	22.04 ± 1	2.52 ± 0.006	2.41 ± 0.006	3.51 ± 0.036	5.92 ± 0.036	2.91 ± 0.197	5.66 ± 0.405	8.9 ± 0.251	4.41 ± 0.081	0.19 ± 0.02	0.34 ± 0.053	3.06 ± 0.153	5.95 ± 0.254	35.29 ± 0.287	32.42 ± 0.967
Bongaigaon	2.52 ± 0.01	6.2 ± 0.1	38.13 ± 0.332	0.66 ± 0.031	0.19 ± 0.015	0.95 ± 0.036	221.69 ± 9.11	26.49 ± 0.108	1.77 ± 0.058	0.97 ± 0.027	1.99 ± 0.46	2.96 ± 0.434	2.14 ± 0.02	6.32 ± 0.02	10.6 ± 0.478	2.67 ± 0.032	0.19 ± 0.05	0.5 ± 0.04	2.75 ± 0.101	9.59 ± 0.08	39.27 ± 1.921	29.61 ± 0.689
Kokrajhar	2.31 ± 0.01	7.2 ± 0.116	41.65 ± 0.348	0.98 ± 0.064	0.2 ± 0.004	0.73 ± 0.062	564.84 ± 8.151	26.99 ± 0.6	2.33 ± 0.058	1.14 ± 0.536	2.84 ± 1.076	3.98 ± 1.097	2.22 ± 0.015	4.72 ± 0.02	12.55 ± 0.104	4.27 ± 0.091	0.19 ± 0.01	0.2 ± 0.046	2.42 ± 0.065	5.26 ± 0.43	44.51 ± 0.921	21.59 ± 0.478
Dhubri	2.69 ± 0.021	7.8 ± 0.058	36.36 ± 0.216	0.89 ± 0.013	0.607 ± 0.011	0.89 ± 0.136	622.38 ± 5.646	26.7 ± 0.15	2.07 ± 0.153	1.06 ± 0.027	2.72 ± 0.46	3.78 ± 0.02	2.48 ± 0.263	6.15 ± 0.252	10.89 ± 0.697	3.08 ± 0.304	0.21 ± 0.032	0.54 ± 0.053	2.78 ± 0.288	8.97 ± 0.862	42.94 ± 0.876	34.17 ± 0.592
Dima Hasao	2.71 ± 0.006	7.2 ± 0.2	57.28 ± 0.941	0.77 ± 0.05	0.174 ± 0.014	0.93 ± 0.058	71.16 ± 2.066	25.6 ± 0.48	1.3 ± 0.1	1.46 ± 0.153	2.93 ± 0.852	4.39 ± 0.434	3.31 ± 0.145	5.72 ± 0.091	7.08 ± 0.447	6.57 ± 0.05	0.2 ± 0.02	0.4 ± 0.021	3.64 ± 0.15	4.81 ± 0.042	31.22 ± 1.276	47.25 ± 1.012
Cachar	2.78 ± 0.01	7.1 ± 0.1	57.61 ± 0.523	0.89 ± 0.032	0.16 ± 0.001	0.8 ± 0.021	67.67 ± 0.97	26.73 ± 0.29	1.17 ± 0.058	1.38 ± 0.153	2.87 ± 0.852	4.25 ± 0.782	3.31 ± 0.023	5.82 ± 0.123	7.29 ± 0.611	6.55 ± 0.197	0.21 ± 0.025	0.39 ± 0.03	3.58 ± 0.114	4.81 ± 0.119	33.33 ± 0.678	46.07 ± 1.001
Karimganj	2.77 ± 0.012	7.1 ± 0.577	57.19 ± 0.061	0.86 ± 0.012	0.16 ± 0.006	0.82 ± 0.016	72.92 ± 2.553	29.09 ± 2.95	1.37 ± 0.116	2.58 ± 0.496	4.01 ± 1.12	6.59 ± 0.968	3.28 ± 0.02	5.8 ± 0.051	7.19 ± 0.076	6.3 ± 0.047	0.19 ± 0.006	0.37 ± 0.045	3.58 ± 0.04	4.9 ± 0.104	30.13 ± 0.872	42.9 ± 0.983
