## Supplementary File Table SF 6 for "Assessing variation in *Citrus limon* ‘Assam lemon’: morphological, seed availability pattern, and biochemical diversity across different districts of Assam"

### Sheet: Sheet1
Assessment of Citrus limon 'Assam lemon' Variation: Morphological Diversity, Seed Availability Pattern, and Biochemical Profiling across different districts of Assam Suraiya Akhtar1, Raja Ahmed1, Khaleda Begum1, Ankur Das1, Sarat Saikia2 and Sofia Banu1* 1Department of Bioengineering and Technology, Gauhati University, Guwahati, Assam, India, 781014 2Horticulture Research Station, Assam Agricultu…
Table SF 6: Estimation of micronutrients present in the soil of Assam lemon population across different districts of Assam
District/Site	Locations/Populations	Sample Code	Test	Result	Quantity
Kahikuchi	Control	CONT	Copper	Critical	0.5-2 ppm
			Zinc	Low	0- 0.5 ppm
			Boron	Low	0.1- 1 ppm
			Manganese	Low	0- 2 ppm					Low
			Iron	High	> 6 ppm					Critical
			Molybdenum	Low	0- 0.1 ppm					High
Tinsukia	Balijan	BL	Copper	High	>2 ppm
			Zinc	Critical	0.5-2 ppm
			Boron	Low	0.1-1 ppm
			Manganese	High	> 4 ppm
			Iron	High	> 6 ppm
			Molybdenum	Low	0- 0.1 ppm
	Bogapani	BGP	Copper	High	>2 ppm
			Zinc	Low	0-0.5 ppm
			Boron	Critical	1-2 ppm
			Manganese	High	> 4 ppm
			Iron	Critical	3-6 ppm
			Molybdenum	Low	0- 0.1 ppm
	Doom Dooma	DD	Copper	High	>2 ppm
			Zinc	Low	0-0.5 ppm
			Boron	Critical	1-2 ppm
			Manganese	High	> 4 ppm
			Iron	High	> 6 ppm
			Molybdenum	Low	0- 0.1 ppm
	Gelapukhuri	GP	Copper	High	>2 ppm
			Zinc	Low	0-0.5 ppm
			Boron	Critical	1-2 ppm
			Manganese	High	> 4 ppm
			Iron	High	> 6 ppm
			Molybdenum	Low	0- 0.1 ppm
	Rajgarh	RJ	Copper	Critical	0.5-2 ppm
			Zinc	Low	0- 0.5 ppm
			Boron	Low	0.1- 1 ppm
			Manganese	Low	0- 2 ppm
			Iron	High	> 6 ppm
			Molybdenum	Low	0- 0.1 ppm
	Simaluguri	SMR	Copper	Critical	0.5-2 ppm
			Zinc	Low	0- 0.5 ppm
			Boron	Low	0.1- 1 ppm
			Manganese	Low	0- 2 ppm
			Iron	High	> 6 ppm
			Molybdenum	Low	0- 0.1 ppm
Dhemaji	Kani Bil	KNB	Copper	High	> 2 ppm
			Zinc	Low	0- 0.5 ppm
			Boron	Critical	1-2 ppm
			Manganese	High	> 4 ppm
			Iron	Critical	3-6 ppm
			Molybdenum	Low	0- 0.1 ppm
	Laomuri	LMR	Copper	High	> 2 ppm
			Zinc	Low	0- 0.5 ppm
			Boron	Critical	1-2 ppm
			Manganese	High	> 4 ppm
			Iron	Critical	3-6 ppm
			Molybdenum	Low	0- 0.1 ppm
	Kumar Gaon	KG	Copper	High	> 2 ppm
			Zinc	Low	0- 0.5 ppm
			Boron	Low	0.1-1 ppm
			Manganese	High	> 4 ppm
			Iron	Critical	3-6 ppm
			Molybdenum	Low	0- 0.1 ppm
	Kula Pathar	KPR	Copper	High	> 2 ppm
			Zinc	Low	0- 0.5 ppm
			Boron	Critical	1-2 ppm
			Manganese	High	> 4 ppm
			Iron	Critical	3-6 ppm
			Molybdenum	Low	0- 0.1 ppm
	Ajuha	AJH	Copper	High	> 2 ppm
			Zinc	Low	0- 0.5 ppm
			Boron	Low	0.1-1 ppm
			Manganese	High	> 4 ppm
			Iron	Critical	3-6 ppm
			Molybdenum	Low	0- 0.1 ppm
	Raichapori	RCP	Copper	High	> 2 ppm
			Zinc	Low	0- 0.5 ppm
			Boron	Low	0.1-1 ppm
			Manganese	High	> 4 ppm
			Iron	Critical	3-6 ppm
			Molybdenum	Low	0- 0.1 ppm
Lakhimpur	Balijan	BLJ	Copper	High	>2 ppm
			Zinc	Critical	0.5-2 ppm
			Boron	Low	0.1-1 ppm
			Manganese	High	> 4 ppm
			Iron	High	> 6 ppm
			Molybdenum	Low	0- 0.1 ppm
	Borbil	BOB	Copper	High	>2 ppm
			Zinc	Low	0-0.5 ppm
			Boron	Critical	1-2 ppm
			Manganese	High	> 4 ppm
			Iron	High	> 6 ppm
			Molybdenum	Low	0- 0.1 ppm
	Gamchuk	GMK	Copper	High	>2 ppm
			Zinc	Low	0-0.5 ppm
			Boron	Critical	1-2 ppm
			Manganese	High	> 4 ppm
			Iron	High	> 6 ppm
			Molybdenum	Low	0- 0.1 ppm
	Amguri	AGI	Copper	High	>2 ppm
			Zinc	Critical	0.5-2 ppm
			Boron	Low	0.1-1 ppm
			Manganese	High	> 4 ppm
			Iron	High	> 6 ppm
			Molybdenum	Low	0- 0.1 ppm
	Kaliagaon	KLG	Copper	High	>2 ppm
			Zinc	Low	0-0.5 ppm
			Boron	Critical	1-2 ppm
			Manganese	High	> 4 ppm
			Iron	High	> 6 ppm
			Molybdenum	Low	0- 0.1 ppm
	Koliamori	KMI	Copper	High	>2 ppm
			Zinc	Critical	0.5-2 ppm
			Boron	Critical	1-2 ppm
			Manganese	High	> 4 ppm
			Iron	High	> 6 ppm
			Molybdenum	Low	0- 0.1 ppm
Dibrugarh	East Milan Nagar	EMN	Copper	Critical	0.5-2 ppm
			Zinc	Low	0-0.5 ppm
			Boron	Low	0.1-1 ppm
			Manganese	Low	0-2 ppm
			Iron	High	> 6 ppm
			Molybdenum	Low	0- 0.1 ppm
	Nirmali Gaon	NG	Copper	Critical	0.5-2 ppm
			Zinc	Low	0-0.5 ppm
			Boron	Low	0.1-1 ppm
			Manganese	Low	0-2 ppm
			Iron	High	> 6 ppm
			Molybdenum	Low	0- 0.1 ppm
	Behiating Tiniali	BHT	Copper	Critical	0.5-2 ppm
			Zinc	Low	0-0.5 ppm
			Boron	Low	0.1-1 ppm
			Manganese	Low	0-2 ppm
			Iron	High	> 6 ppm
			Molybdenum	Low	0- 0.1 ppm
	Sepakheti Gaon	SG	Copper	High	>2 ppm
			Zinc	Critical	0.5-2 ppm
			Boron	Low	0.1-1 ppm
			Manganese	High	> 4 ppm
			Iron	High	> 6 ppm
			Molybdenum	Low	0- 0.1 ppm
	Tiloi Nagar	TN	Copper	High	>2 ppm
			Zinc	Low	0-0.5 ppm
			Boron	Critical	1-2 ppm
			Manganese	High	> 4 ppm
			Iron	High	> 6 ppm
			Molybdenum	Low	0- 0.1 ppm
	West Milan Nagar	WMN	Copper	Critical	0.5-2 ppm
			Zinc	Low	0-0.5 ppm
			Boron	Low	0.1-1 ppm
			Manganese	Low	0-2 ppm
			Iron	High	> 6 ppm
			Molybdenum	Low	0- 0.1 ppm
Jorhat	Bibijan Milan Nagar	BMN	Copper	Critical	0.5-2 ppm
			Zinc	Low	0-0.5 ppm
			Boron	Low	0.1-1 ppm
			Manganese	Low	0-2 ppm
			Iron	High	> 6 ppm
			Molybdenum	Low	0- 0.1 ppm
	Titabor Tiniali	TT	Copper	Critical	0.5-2 ppm
			Zinc	Low	0-0.5 ppm
			Boron	Low	0.1-1 ppm
			Manganese	Low	0-2 ppm
			Iron	High	> 6 ppm
			Molybdenum	Low	0- 0.1 ppm
	Joyti Nagar	JN	Copper	Critical	0.5-2 ppm
			Zinc	Low	0-0.5 ppm
			Boron	Low	0.1-1 ppm
			Manganese	Low	0-2 ppm
			Iron	High	> 6 ppm
			Molybdenum	Low	0- 0.1 ppm
	Ulutoli	UT	Copper	Critical	0.5-2 ppm
			Zinc	Low	0-0.5 ppm
			Boron	Low	0.1-1 ppm
			Manganese	Low	0-2 ppm
			Iron	High	> 6 ppm
			Molybdenum	Low	0- 0.1 ppm
	Dakshin Sonain Gaon	DSG	Copper	Critical	0.5-2 ppm
			Zinc	Low	0-0.5 ppm
			Boron	Low	0.1-1 ppm
			Manganese	Low	0-2 ppm
			Iron	High	> 6 ppm
			Molybdenum	Low	0- 0.1 ppm
	Baksun Tiniali	BT	Copper	Critical	0.5-2 ppm
			Zinc	Low	0-0.5 ppm
			Boron	Low	0.1-1 ppm
			Manganese	Low	0-2 ppm
			Iron	High	> 6 ppm
			Molybdenum	Low	0- 0.1 ppm
Golaghat	Rongbong	RB	Copper	Critical	0.5-2 ppm
			Zinc	Low	0-0.5 ppm
			Boron	Low	0.1-1 ppm
			Manganese	Low	0-2 ppm
			Iron	High	> 6 ppm
			Molybdenum	Low	0- 0.1 ppm
	Ponkagaon	PGG	Copper	Critical	0.5-2 ppm
			Zinc	Low	0-0.5 ppm
			Boron	Low	0.1-1 ppm
			Manganese	Low	0-2 ppm
			Iron	High	> 6 ppm
			Molybdenum	Low	0- 0.1 ppm
	Mithaamchapori	MA	Copper	Critical	0.5-2 ppm
			Zinc	Low	0-0.5 ppm
			Boron	Low	0.1-1 ppm
			Manganese	Low	0-2 ppm
			Iron	High	> 6 ppm
			Molybdenum	Low	0- 0.1 ppm
	Tenpur	TP	Copper	Critical	0.5-2 ppm
			Zinc	Low	0-0.5 ppm
			Boron	Low	0.1-1 ppm
			Manganese	Low	0-2 ppm
			Iron	High	> 6 ppm
			Molybdenum	Low	0- 0.1 ppm
	Siristika	STK	Copper	Critical	0.5-2 ppm
			Zinc	Low	0-0.5 ppm
			Boron	Low	0.1-1 ppm
			Manganese	Low	0-2 ppm
			Iron	High	> 6 ppm
			Molybdenum	Low	0- 0.1 ppm
	Dergaon	DG	Copper	Critical	0.5-2 ppm
			Zinc	Low	0-0.5 ppm
			Boron	Low	0.1-1 ppm
			Manganese	Low	0-2 ppm
			Iron	High	> 6 ppm
			Molybdenum	Low	0- 0.1 ppm
Sonitpur	Moilagaon	MG	Copper	Critical	0.5-2 ppm
			Zinc	Low	0- 0.5 ppm
			Boron	High	> 2 ppm
			Manganese	Critical	2-4 ppm
			Iron	High	> 6 ppm
			Molybdenum	Low	0- 0.1 ppm
	Lihak Gaon	LG	Copper	Critical	0.5-2 ppm
			Zinc	Low	0- 0.5 ppm
			Boron	High	> 2 ppm
			Manganese	Critical	2-4 ppm
			Iron	High	> 6 ppm
			Molybdenum	Low	0- 0.1 ppm
	Bhaluke Khua Gaon	BKG	Copper	Critical	0.5-2 ppm
			Zinc	Low	0- 0.5 ppm
			Boron	High	> 2 ppm
			Manganese	Critical	2-4 ppm
			Iron	High	> 6 ppm
			Molybdenum	Low	0- 0.1 ppm
	Pitha Khua Gaon	PKG	Copper	Critical	0.5-2 ppm
			Zinc	Low	0- 0.5 ppm
			Boron	High	> 2 ppm
			Manganese	Critical	2-4 ppm
			Iron	High	> 6 ppm
			Molybdenum	Low	0- 0.1 ppm
	Nemaiati	NM	Copper	Critical	0.5-2 ppm
			Zinc	Low	0- 0.5 ppm
			Boron	High	> 2 ppm
			Manganese	Critical	2-4 ppm
			Iron	High	> 6 ppm
			Molybdenum	Low	0- 0.1 ppm
	Bihuguri	BHG	Copper	Critical	0.5-2 ppm
			Zinc	Low	0- 0.5 ppm
			Boron	High	> 2 ppm
			Manganese	Critical	2-4 ppm
			Iron	High	> 6 ppm
			Molybdenum	Low	0- 0.1 ppm
Karbi Anglong	Nepali Bosti	NB	Copper	Critical	0.5-2 ppm
			Zinc	Low	0- 0.5 ppm
			Boron	High	> 2 ppm
			Manganese	Critical	2-4 ppm
			Iron	High	> 6 ppm
			Molybdenum	Low	0- 0.1 ppm
	Atturn Gaon	ATG	Copper	Critical	0.5-2 ppm
			Zinc	Low	0- 0.5 ppm
			Boron	High	> 2 ppm
			Manganese	Critical	2-4 ppm
			Iron	High	> 6 ppm
			Molybdenum	Low	0- 0.1 ppm
	Adarsha Gaon	ADG	Copper	Critical	0.5-2 ppm
			Zinc	Low	0- 0.5 ppm
			Boron	High	> 2 ppm
			Manganese	Critical	2-4 ppm
			Iron	High	> 6 ppm
			Molybdenum	Low	0- 0.1 ppm
	Barmanthi	BMH	Copper	Critical	0.5-2 ppm
			Zinc	Low	0- 0.5 ppm
			Boron	High	> 2 ppm
			Manganese	Critical	2-4 ppm
			Iron	High	> 6 ppm
			Molybdenum	Low	0- 0.1 ppm
	Bhta Gaon	BGN	Copper	Critical	0.5-2 ppm
			Zinc	Low	0- 0.5 ppm
			Boron	High	> 2 ppm
			Manganese	Critical	2-4 ppm
			Iron	High	> 6 ppm
			Molybdenum	Low	0- 0.1 ppm
	Dhanshiri Bazar	DHB	Copper	Critical	0.5-2 ppm
			Zinc	Low	0- 0.5 ppm
			Boron	High	> 2 ppm
			Manganese	Critical	2-4 ppm
			Iron	High	> 6 ppm
			Molybdenum	Low	0- 0.1 ppm
Nagaon	Rupohi	RP	Copper	Critical	0.5-2 ppm
			Zinc	Low	0- 0.5 ppm
			Boron	High	> 2 ppm
			Manganese	Critical	2-4 ppm
			Iron	High	> 6 ppm
			Molybdenum	Low	0- 0.1 ppm
	Kaliabor	KB	Copper	Critical	0.5-2 ppm
			Zinc	Low	0- 0.5 ppm
			Boron	High	> 2 ppm
			Manganese	Critical	2-4 ppm
			Iron	High	> 6 ppm
			Molybdenum	Low	0- 0.1 ppm
	Barangabari	BNGG	Copper	Critical	0.5-2 ppm
			Zinc	Low	0- 0.5 ppm
			Boron	High	> 2 ppm
			Manganese	Critical	2-4 ppm
			Iron	High	> 6 ppm
			Molybdenum	Low	0- 0.1 ppm
	Nagaon Town	NT	Copper	Critical	0.5-2 ppm
			Zinc	Low	0- 0.5 ppm
			Boron	High	> 2 ppm
			Manganese	Critical	2-4 ppm
			Iron	High	> 6 ppm
			Molybdenum	Low	0- 0.1 ppm
	Puroni Godam	PG	Copper	Critical	0.5-2 ppm
			Zinc	Low	0- 0.5 ppm
			Boron	High	> 2 ppm
			Manganese	Critical	2-4 ppm
			Iron	High	> 6 ppm
			Molybdenum	Low	0- 0.1 ppm
	Samaguri	SM	Copper	Critical	0.5-2 ppm
			Zinc	Low	0- 0.5 ppm
			Boron	High	> 2 ppm
			Manganese	Critical	2-4 ppm
			Iron	High	> 6 ppm
			Molybdenum	Low	0- 0.1 ppm
Morigaon	Barangabari	BNGI	Copper	Critical	0.5-2 ppm
			Zinc	Low	0- 0.5 ppm
			Boron	Low	0.1-1 ppm
			Manganese	Low	0.1-2 ppm
			Iron	High	> 6 ppm
			Molybdenum	Low	0- 0.1 ppm
	Torabari	TB	Copper	Critical	0.5-2 ppm
			Zinc	Low	0- 0.5 ppm
			Boron	Low	0.1-1 ppm
			Manganese	Low	0.1-2 ppm
			Iron	High	> 6 ppm
			Molybdenum	Low	0- 0.1 ppm
	Hatibat	HB	Copper	Critical	0.5-2 ppm
			Zinc	Low	0- 0.5 ppm
			Boron	Low	0.1-1 ppm
			Manganese	Low	0.1-2 ppm
			Iron	High	> 6 ppm
			Molybdenum	Low	0- 0.1 ppm
	Manipur	MP	Copper	Critical	0.5-2 ppm
			Zinc	Low	0- 0.5 ppm
			Boron	Low	0.1-1 ppm
			Manganese	Low	0.1-2 ppm
			Iron	High	> 6 ppm
			Molybdenum	Low	0- 0.1 ppm
	Gosaigaon	GS	Copper	Critical	0.5-2 ppm
			Zinc	Low	0- 0.5 ppm
			Boron	Low	0.1-1 ppm
			Manganese	Low	0.1-2 ppm
			Iron	High	> 6 ppm
			Molybdenum	Low	0- 0.1 ppm
	Gerua Aati	GA	Copper	Critical	0.5-2 ppm
			Zinc	Low	0- 0.5 ppm
			Boron	Low	0.1-1 ppm
			Manganese	Low	0.1-2 ppm
			Iron	High	> 6 ppm
			Molybdenum	Low	0- 0.1 ppm
Udalguri	Rowta	RW	Copper	High	>2 ppm
			Zinc	Low	0- 0.5 ppm
			Boron	Critical	1-2 ppm
			Manganese	High	> 4 ppm
			Iron	Critical	3-6 ppm
			Molybdenum	Low	0- 0.1 ppm
	Tangla	TNG	Copper	High	>2 ppm
			Zinc	Low	0- 0.5 ppm
			Boron	Critical	1-2 ppm
			Manganese	High	> 4 ppm
			Iron	Critical	3-6 ppm
			Molybdenum	Low	0- 0.1 ppm
	Barnagaon	BRNG	Copper	High	>2 ppm
			Zinc	Low	0- 0.5 ppm
			Boron	Low	0.1- 1 ppm
			Manganese	High	> 4 ppm
			Iron	Critical	3-6 ppm
			Molybdenum	Low	0- 0.1 ppm
	Khoirabari	KRB	Copper	High	>2 ppm
			Zinc	Low	0- 0.5 ppm
			Boron	Critical	1-2 ppm
			Manganese	High	> 4 ppm
			Iron	Critical	3-6 ppm
			Molybdenum	Low	0- 0.1 ppm
	Seilshbari	SHB	Copper	High	>2 ppm
			Zinc	Low	0- 0.5 ppm
			Boron	Critical	1-2 ppm
			Manganese	High	> 4 ppm
			Iron	Critical	3-6 ppm
			Molybdenum	Low	0- 0.1 ppm
	Daifang Khuti	DK	Copper	High	>2 ppm
			Zinc	Low	0- 0.5 ppm
			Boron	Critical	1-2 ppm
			Manganese	High	> 4 ppm
			Iron	Critical	3-6 ppm
			Molybdenum	Low	0- 0.1 ppm
Baksha	Baganpara	BP	Copper	High	>2 ppm
			Zinc	Low	0- 0.5 ppm
			Boron	Critical	1-2 ppm
			Manganese	High	> 4 ppm
			Iron	Critical	3-6 ppm
			Molybdenum	Low	0- 0.1 ppm
	Kaklabri	KL	Copper	High	>2 ppm
			Zinc	Low	0- 0.5 ppm
			Boron	Critical	1-2 ppm
			Manganese	High	> 4 ppm
			Iron	Critical	3-6 ppm
			Molybdenum	Low	0- 0.1 ppm
	Simla Bazar	SB	Copper	High	>2 ppm
			Zinc	Low	0- 0.5 ppm
			Boron	Low	0.1- 1 ppm
			Manganese	High	> 4 ppm
			Iron	Critical	3-6 ppm
			Molybdenum	Low	0- 0.1 ppm
	Boro Gaon	BG	Copper	High	>2 ppm
			Zinc	Low	0- 0.5 ppm
			Boron	Critical	1-2 ppm
			Manganese	High	> 4 ppm
			Iron	Critical	3-6 ppm
			Molybdenum	Low	0- 0.1 ppm
	Boro Para	BPR	Copper	High	>2 ppm
			Zinc	Low	0- 0.5 ppm
			Boron	Critical	1-2 ppm
			Manganese	High	> 4 ppm
			Iron	Critical	3-6 ppm
			Molybdenum	Low	0- 0.1 ppm
	Lwakhi Bazar	LB	Copper	High	>2 ppm
			Zinc	Low	0- 0.5 ppm
			Boron	Low	0.1- 1 ppm
			Manganese	High	> 4 ppm
			Iron	Critical	3-6 ppm
			Molybdenum	Low	0- 0.1 ppm
Nalbari	Arikuchi	AK	Copper	High	>2 ppm
			Zinc	Low	0- 0.5 ppm
			Boron	Critical	1-2 ppm
			Manganese	High	> 4 ppm
			Iron	Critical	3-6 ppm
			Molybdenum	Low	0- 0.1 ppm
	Bala	BLA	Copper	High	>2 ppm
			Zinc	Low	0- 0.5 ppm
			Boron	Critical	1-2 ppm
			Manganese	High	> 4 ppm
			Iron	Critical	3-6 ppm
			Molybdenum	Low	0- 0.1 ppm
	Kamarkuchi	KK	Copper	High	>2 ppm
			Zinc	Low	0- 0.5 ppm
			Boron	Low	0.1- 1 ppm
			Manganese	High	> 4 ppm
			Iron	Critical	3-6 ppm
			Molybdenum	Low	0- 0.1 ppm
	Kotpuha	KT	Copper	High	>2 ppm
			Zinc	Low	0- 0.5 ppm
			Boron	Low	0.1- 1 ppm
			Manganese	High	> 4 ppm
			Iron	Critical	3-6 ppm
			Molybdenum	Low	0- 0.1 ppm
	Amayapur	AP	Copper	High	>2 ppm
			Zinc	Low	0- 0.5 ppm
			Boron	Critical	1-2 ppm
			Manganese	High	> 4 ppm
			Iron	Critical	3-6 ppm
			Molybdenum	Low	0- 0.1 ppm
	Arara	AR	Copper	High	>2 ppm
			Zinc	Low	0- 0.5 ppm
			Boron	Critical	1-2 ppm
			Manganese	High	> 4 ppm
			Iron	Critical	3-6 ppm
			Molybdenum	Low	0- 0.1 ppm
Barpeta	Patacharkuchi	PT	Copper	High	>2 ppm
			Zinc	Low	0- 0.5 ppm
			Boron	Critical	1-2 ppm
			Manganese	High	> 4 ppm
			Iron	Critical	3-6 ppm
			Molybdenum	Low	0- 0.1 ppm
	Sundarpur	SD	Copper	High	>2 ppm
			Zinc	Low	0- 0.5 ppm
			Boron	Critical	1-2 ppm
			Manganese	High	> 4 ppm
			Iron	Critical	3-6 ppm
			Molybdenum	Low	0- 0.1 ppm
	Denartari	DR	Copper	High	>2 ppm
			Zinc	Low	0- 0.5 ppm
			Boron	Critical	1-2 ppm
			Manganese	High	> 4 ppm
			Iron	Critical	3-6 ppm
			Molybdenum	Low	0- 0.1 ppm
	Banglipara	BGR	Copper	High	>2 ppm
			Zinc	Low	0- 0.5 ppm
			Boron	Critical	1-2 ppm
			Manganese	High	> 4 ppm
			Iron	Critical	3-6 ppm
			Molybdenum	Low	0- 0.1 ppm
	Golia	GO	Copper	High	>2 ppm
			Zinc	Low	0- 0.5 ppm
			Boron	Critical	1-2 ppm
			Manganese	High	> 4 ppm
			Iron	Critical	3-6 ppm
			Molybdenum	Low	0- 0.1 ppm
	Kaljar	KJ	Copper	High	>2 ppm
			Zinc	Low	0- 0.5 ppm
			Boron	Low	0.1- 1 ppm
			Manganese	High	> 4 ppm
			Iron	Critical	3-6 ppm
			Molybdenum	Low	0- 0.1 ppm
Kamrup Metro	Garigaon	GG	Copper	Critical	0.5-2 ppm
			Zinc	Low	0- 0.5 ppm
			Boron	Low	0.1- 1 ppm
			Manganese	Low	0- 2 ppm
			Iron	High	> 6 ppm
			Molybdenum	Low	0- 0.1 ppm
	Jalukbari	JB	Copper	Critical	0.5-2 ppm
			Zinc	Low	0- 0.5 ppm
			Boron	Low	0.1- 1 ppm
			Manganese	Low	0- 2 ppm
			Iron	High	> 6 ppm
			Molybdenum	Low	0- 0.1 ppm
	Lokhora	LK	Copper	Critical	0.5-2 ppm
			Zinc	Low	0- 0.5 ppm
			Boron	Low	0.1- 1 ppm
			Manganese	Low	0- 2 ppm
			Iron	High	> 6 ppm
			Molybdenum	Low	0- 0.1 ppm
	Boragaon	BRG	Copper	Critical	0.5-2 ppm
			Zinc	Low	0- 0.5 ppm
			Boron	Low	0.1- 1 ppm
			Manganese	Low	0- 2 ppm
			Iron	High	> 6 ppm
			Molybdenum	Low	0- 0.1 ppm
	Hatigaon	HTG	Copper	Critical	0.5-2 ppm
			Zinc	Low	0- 0.5 ppm
			Boron	Low	0.1- 1 ppm
			Manganese	Low	0- 2 ppm
			Iron	High	> 6 ppm
			Molybdenum	Low	0- 0.1 ppm
	Gorchuk	GCK	Copper	Critical	0.5-2 ppm
			Zinc	Low	0- 0.5 ppm
			Boron	Low	0.1- 1 ppm
			Manganese	Low	0- 2 ppm
			Iron	High	> 6 ppm
			Molybdenum	Low	0- 0.1 ppm
Kamrup Rural	Azara	AZ	Copper	Critical	0.5-2 ppm
			Zinc	Low	0- 0.5 ppm
			Boron	Low	0.1- 1 ppm
			Manganese	Low	0- 2 ppm
			Iron	High	> 6 ppm
			Molybdenum	Low	0- 0.1 ppm
	Chygaon	CHY	Copper	Critical	0.5-2 ppm
			Zinc	Low	0- 0.5 ppm
			Boron	Low	0.1- 1 ppm
			Manganese	Low	0- 2 ppm
			Iron	High	> 6 ppm
			Molybdenum	Low	0- 0.1 ppm
	Boko	BOK	Copper	Critical	0.5-2 ppm
			Zinc	Low	0- 0.5 ppm
			Boron	Low	0.1- 1 ppm
			Manganese	Low	0- 2 ppm
			Iron	High	> 6 ppm
			Molybdenum	Low	0- 0.1 ppm
	Amingaon	AMG	Copper	Critical	0.5-2 ppm
			Zinc	Low	0- 0.5 ppm
			Boron	Low	0.1- 1 ppm
			Manganese	Low	0- 2 ppm
			Iron	High	> 6 ppm
			Molybdenum	Low	0- 0.1 ppm
	Pingleswar	PNG	Copper	Critical	0.5-2 ppm
			Zinc	Low	0- 0.5 ppm
			Boron	Low	0.1- 1 ppm
			Manganese	Low	0- 2 ppm
			Iron	High	> 6 ppm
			Molybdenum	Low	0- 0.1 ppm
	Bijoynagar	BNG	Copper	Critical	0.5-2 ppm
			Zinc	Low	0- 0.5 ppm
			Boron	Low	0.1- 1 ppm
			Manganese	Low	0- 2 ppm
			Iron	High	> 6 ppm
			Molybdenum	Low	0- 0.1 ppm
Bongaigaon	Dolaigaon Urban	DU	Copper	Critical	0.5-2 ppm
			Zinc	Low	0-0.5 ppm
			Boron	High	> 2 ppm
			Manganese	Low	0.2-2 ppm
			Iron	Low	1-3 ppm
			Molybdenum	Low	0-1 ppm
	Paulpara	PP	Copper	Critical	0.5-2 ppm
			Zinc	Low	0-0.5 ppm
			Boron	Critical	1-2 ppm
			Manganese	Low	0.2-2 ppm
			Iron	Low	> 6 ppm
			Molybdenum	Low	0-1 ppm
	Mayapuri	MPI	Copper	High	> 2 ppm
			Zinc	Low	0-0.5 ppm
			Boron	Critical	1-2 ppm
			Manganese	Low	0.2-2 ppm
			Iron	Critical	3-6 ppm
			Molybdenum	Low	0-1 ppm
	Deuripara	DP	Copper	High	> 2 ppm
			Zinc	Low	0-0.5 ppm
			Boron	Critical	1-2 ppm
			Manganese	Low	0.2-2 ppm
			Iron	Critical	3-6 ppm
			Molybdenum	Low	0-1 ppm
	Dhaligaon	DLG	Copper	Critical	0.5-2 ppm
			Zinc	Low	0-0.5 ppm
			Boron	Critical	1-2 ppm
			Manganese	Low	0.2-2 ppm
			Iron	Low	> 6 ppm
			Molybdenum	Low	0-1 ppm
	Borpara	BR	Copper	High	> 2 ppm
			Zinc	Low	0-0.5 ppm
			Boron	Critical	1-2 ppm
			Manganese	Low	0.2-2 ppm
			Iron	Critical	3-6 ppm
			Molybdenum	Low	0-1 ppm
Kokrajhar	Polashguri	PL	Copper	Critical	0.5-2 ppm
			Zinc	Low	0-0.5 ppm
			Boron	High	> 2 ppm
			Manganese	Critical	2-4 ppm
			Iron	Critical	3-6 ppm
			Molybdenum	Low	0-1 ppm
	Telipara	TPA	Copper	High	> 2 ppm
			Zinc	Low	0-0.5 ppm
			Boron	Critical	1-2 ppm
			Manganese	Critical	2-4 ppm
			Iron	High	> 6 ppm
			Molybdenum	Low	0-1 ppm
	Howriapet	HPT	Copper	Critical	0.5-2 ppm
			Zinc	Low	0-0.5 ppm
			Boron	High	> 2 ppm
			Manganese	Critical	2-4 ppm
			Iron	High	> 6 ppm
			Molybdenum	Low	0-1 ppm
	Simultapur	ST	Copper	High	> 2 ppm
			Zinc	Low	0-0.5 ppm
			Boron	Critical	1-2 ppm
			Manganese	Critical	2-4 ppm
			Iron	High	> 6 ppm
			Molybdenum	Low	0-1 ppm
	Oxiguri	OX	Copper	Critical	0.5-2 ppm
			Zinc	Low	0-0.5 ppm
			Boron	High	> 2 ppm
			Manganese	Critical	2-4 ppm
			Iron	High	> 6 ppm
			Molybdenum	Low	0-1 ppm
	Padmabil	PB	Copper	High	> 2 ppm
			Zinc	Low	0-0.5 ppm
			Boron	Critical	1-2 ppm
			Manganese	Critical	2-4 ppm
			Iron	High	> 6 ppm
			Molybdenum	Low	0-1 ppm
Dhubri	Gauripur	GPR	Copper	Low	0-0.5 ppm
			Zinc	Low	0-0.5 ppm
			Boron	High	> 2 ppm
			Manganese	Low	0.2-2 ppm
			Iron	Low	1-3 ppm
			Molybdenum	Low	0-1 ppm
	Falimari	FM	Copper	Critical	0.5-2 ppm
			Zinc	Low	0-0.5 ppm
			Boron	Critical	1-2 ppm
			Manganese	Low	0.2-2 ppm
			Iron	Low	1-3 ppm
			Molybdenum	Low	0-1 ppm
	Dharmoshala	DRA	Copper	Low	0-0.5 ppm
			Zinc	Low	0-0.5 ppm
			Boron	Critical	1-2 ppm
			Manganese	Critical	2-4 ppm
			Iron	Low	1-3 ppm
			Molybdenum	Low	0-1 ppm
	Alomganj	ALG	Copper	Critical	0.5-2 ppm
			Zinc	Low	0-0.5 ppm
			Boron	Critical	1-2 ppm
			Manganese	Low	0.2-2 ppm
			Iron	Low	1-3 ppm
			Molybdenum	Low	0-1 ppm
	Lalkura	LKA	Copper	Critical	0.5-2 ppm
			Zinc	Low	0-0.5 ppm
			Boron	Critical	1-2 ppm
			Manganese	Low	0.2-2 ppm
			Iron	Low	1-3 ppm
			Molybdenum	Low	0-1 ppm
	Soulmara	SMU	Copper	Low	0-0.5 ppm
			Zinc	Low	0-0.5 ppm
			Boron	High	> 2 ppm
			Manganese	Low	0.2-2 ppm
			Iron	Low	1-3 ppm
			Molybdenum	Low	0-1 ppm
Dima Hasao	Haflong Town	HT	Copper	High	> 2 ppm
			Zinc	Low	0-0.5 ppm
			Boron	High	> 2 ppm
			Manganese	Critical	2-4 ppm
			Iron	High	> 6 ppm
			Molybdenum	Low	0-1 ppm
	Harangajao Bazar	HJ	Copper	Critical	0.5-2 ppm
			Zinc	Low	0-0.5 ppm
			Boron	Critical	1-2 ppm
			Manganese	High	> 4 ppm
			Iron	Critical	3-6 ppm
			Molybdenum	Low	0-1 ppm
	Harangajao Deswali	HD	Copper	High	> 2 ppm
			Zinc	Low	0-0.5 ppm
			Boron	High	> 2 ppm
			Manganese	Critical	2-4 ppm
			Iron	Critical	3-6 ppm
			Molybdenum	Low	0-1 ppm
	Kashipur	KH	Copper	High	> 2 ppm
			Zinc	Low	0-0.5 ppm
			Boron	High	> 2 ppm
			Manganese	Critical	2-4 ppm
			Iron	High	> 6 ppm
			Molybdenum	Low	0-1 ppm
	Jatingia Khasia	JK	Copper	High	> 2 ppm
			Zinc	Low	0-0.5 ppm
			Boron	High	> 2 ppm
			Manganese	Critical	2-4 ppm
			Iron	High	> 6 ppm
			Molybdenum	Low	0-1 ppm
	Retzol	RZ	Copper	High	> 2 ppm
			Zinc	Low	0-0.5 ppm
			Boron	High	> 2 ppm
			Manganese	Critical	2-4 ppm
			Iron	High	> 6 ppm
			Molybdenum	Low	0-1 ppm
Cachar	Anwarpur	AN	Copper	Low	0-0.5 ppm
			Zinc	Low	0-0.5 ppm
			Boron	Critical	1-2 ppm
			Manganese	High	> 4 ppm
			Iron	Critical	3-6 ppm
			Molybdenum	Low	0-1 ppm
	Balighat	BGT	Copper	Low	0-0.5 ppm
			Zinc	Critical	0.5-2 ppm
			Boron	Critical	1-2 ppm
			Manganese	Critical	2-4 ppm
			Iron	High	> 6 ppm
			Molybdenum	Low	0-1 ppm
	Silchar Town	STN	Copper	Critical	0.5-2 ppm
			Zinc	Low	0-0.5 ppm
			Boron	Critical	1-2 ppm
			Manganese	High	> 4 ppm
			Iron	High	> 6 ppm
			Molybdenum	Low	0-1 ppm
	Dalu Grant	DT	Copper	Low	0-0.5 ppm
			Zinc	Low	0-0.5 ppm
			Boron	Critical	1-2 ppm
			Manganese	High	> 4 ppm
			Iron	Critical	3-6 ppm
			Molybdenum	Low	0-1 ppm
	Ram Nagar	RN	Copper	Low	0-0.5 ppm
			Zinc	Low	0-0.5 ppm
			Boron	Critical	1-2 ppm
			Manganese	High	> 4 ppm
			Iron	Critical	3-6 ppm
			Molybdenum	Low	0-1 ppm
	Arkatipur	AKP	Copper	Low	0-0.5 ppm
			Zinc	Low	0-0.5 ppm
			Boron	Critical	1-2 ppm
			Manganese	High	> 4 ppm
			Iron	Critical	3-6 ppm
			Molybdenum	Low	0-1 ppm
Karimganj	Achiura	AC	Copper	Low	0-0.5 ppm
			Zinc	Low	0-0.5 ppm
			Boron	High	> 2 ppm
			Manganese	Critical	2-4 ppm
			Iron	Critical	3-6 ppm
			Molybdenum	Low	0-1 ppm
	Along Juri	AJ	Copper	Low	0-0.5 ppm
			Zinc	Low	0-0.5 ppm
			Boron	Critical	1-2 ppm
			Manganese	High	> 4 ppm
			Iron	Critical	3-6 ppm
			Molybdenum	Low	0-1 ppm
	Bagan	BA	Copper	Low	0-0.5 ppm
			Zinc	Low	0-0.5 ppm
			Boron	Critical	1-2 ppm
			Manganese	Critical	2-4 ppm
			Iron	Critical	3-6 ppm
			Molybdenum	Low	0-1 ppm
	Biskut	BS	Copper	Low	0-0.5 ppm
			Zinc	Low	0-0.5 ppm
			Boron	High	> 2 ppm
			Manganese	Critical	2-4 ppm
			Iron	Critical	3-6 ppm
			Molybdenum	Low	0-1 ppm
	Jarua	JA	Copper	Low	0-0.5 ppm
			Zinc	Low	0-0.5 ppm
			Boron	High	> 2 ppm
			Manganese	Critical	2-4 ppm
			Iron	Critical	3-6 ppm
			Molybdenum	Low	0-1 ppm
	Kujab	KU	Copper	Low	0-0.5 ppm
			Zinc	Low	0-0.5 ppm
			Boron	High	> 2 ppm
			Manganese	Critical	2-4 ppm
			Iron	Critical	3-6 ppm
			Molybdenum	Low	0-1 ppm
