## Supplementary File Table SF 7 for "Assessing variation in *Citrus limon* ‘Assam lemon’: morphological, seed availability pattern, and biochemical diversity across different districts of Assam"

### Sheet: Sheet1
Assessment of Citrus limon 'Assam lemon' Variation: Morphological Diversity, Seed Availability Pattern, and Biochemical Profiling across different districts of Assam Suraiya Akhtar1, Raja Ahmed1, Khaleda Begum1, Ankur Das1, Sarat Saikia2 and Sofia Banu1* 1Department of Bioengineering and Technology, Gauhati University, Guwahati, Assam, India, 781014 2Horticulture Research Station, Assam Agricultu…
Table SF 7: Estimation of macronutrients present in the soil of Assam lemon population across different districts of Assam
District/Site	Location	Sample Code	Test	Result	Quantity
Kahikuchi	Control	CONT	pH	Alkaline	7.5
			Organic Carbon	Medium Low	0.300 - 0.500 %
			Phosphate	Medium High	56 - 73 kg/ha
			Potassium	Medium	112 - 280 kg/ha					pH (5.5)
			Ammonical Nitrogen	Low	15 kg/ha					pH (6-6.9)
			Nitrate Nitrogen	Very Low	4 kg/ha					pH (7-7.9)
Tinsukia	Balijan	BL	pH	Acidic	6					pH (8-8.9)
			Organic Carbon	Medium High	0.750 - 1.000 %					pH (9.5)
			Phosphate	Medium High	56 - 73 kg/ha					High
			Potassium	Low	> 112 kg/ha					Medium
			Ammonical Nitrogen	Low	15 kg/ha					Medium Low
			Nitrate Nitrogen	Very Low	4 kg/ha					Medium High
	Bogapani	BGP	pH	Acidic	6					Low
			Organic Carbon	High	1 - 1.50 %					Very low
			Phosphate	Medium High	56 - 73 kg/ha
			Potassium	Low	> 112 kg/ha
			Ammonical Nitrogen	Low	15 kg/ha
			Nitrate Nitrogen	Very Low	4 kg/ha
	Doom Dooma	DD	pH	Acidic	6.5
			Organic Carbon	Medium High	0.750 - 1.00 %
			Phosphate	Medium	22 - 56 kg/ha
			Potassium	Low	> 112 kg/ha
			Ammonical Nitrogen	Low	15 kg/ha
			Nitrate Nitrogen	Very Low	4 kg/ha
	Gelapukhuri	GP	pH	Acidic	6
			Organic Carbon	High	1 - 1.50 %
			Phosphate	Medium High	56 - 73 kg/ha
			Potassium	Low	> 112 kg/ha
			Ammonical Nitrogen	Low	15 kg/ha
			Nitrate Nitrogen	Very Low	4 kg/ha
	Rajgarh	RJ	pH	Acidic	6.5
			Organic Carbon	Medium High	0.750 - 1.00 %
			Phosphate	Medium	22 - 56 kg/ha
			Potassium	Low	> 112 kg/ha
			Ammonical Nitrogen	Low	15 kg/ha
			Nitrate Nitrogen	Very Low	4 kg/ha
	Simaluguri	SMR	pH	Acidic	6.5
			Organic Carbon	Medium High	0.750 - 1.00 %
			Phosphate	Medium	22 - 56 kg/ha
			Potassium	Low	> 112 kg/ha
			Ammonical Nitrogen	Low	15 kg/ha
			Nitrate Nitrogen	Very Low	4 kg/ha
Dhemaji	Kani Bil	KNB	pH	Acidic	6
			Organic Carbon	Medium High	0.750 - 1.00 %
			Phosphate	Medium High	56 - 73 kg/ha
			Potassium	Low	> 112 kg/ha
			Ammonical Nitrogen	Low	15 kg/ha
			Nitrate Nitrogen	Very Low	4 kg/ha
	Laomuri	LMR	pH	Acidic	6
			Organic Carbon	Medium High	0.750 - 1.00 %
			Phosphate	Medium High	56 - 73 kg/ha
			Potassium	Low	> 112 kg/ha
			Ammonical Nitrogen	Low	15 kg/ha
			Nitrate Nitrogen	Very Low	4 kg/ha
	Kumar Gaon	KG	pH	Acidic	6.5
			Organic Carbon	High	1.00 - 1.50 %
			Phosphate	Medium High	56 - 73 kg/ha
			Potassium	Low	> 112 kg/ha
			Ammonical Nitrogen	Low	15 kg/ha
			Nitrate Nitrogen	Very Low	4 kg/ha
	Kula Pathar	KPR	pH	Acidic	6.5
			Organic Carbon	High	1.00 - 1.50 %
			Phosphate	Medium High	56 - 73 kg/ha
			Potassium	Low	> 112 kg/ha
			Ammonical Nitrogen	Low	15 kg/ha
			Nitrate Nitrogen	Very Low	4 kg/ha
	Ajuha	AJH	pH	Acidic	6.5
			Organic Carbon	High	1.00 - 1.50 %
			Phosphate	Medium High	56 - 73 kg/ha
			Potassium	Low	> 112 kg/ha
			Ammonical Nitrogen	Low	15 kg/ha
			Nitrate Nitrogen	Very Low	4 kg/ha
	Raichapori	RCP	pH	Acidic	6.5
			Organic Carbon	High	1.00 - 1.50 %
			Phosphate	Medium High	56 - 73 kg/ha
			Potassium	Low	> 112 kg/ha
			Ammonical Nitrogen	Low	15 kg/ha
			Nitrate Nitrogen	Very Low	4 kg/ha
Lakhimpur	Balijan	BLJ	pH	Neutral	7
			Organic Carbon	Medium High	0.750 - 1.00 %
			Phosphate	Medium High	22 - 56 kg/ha
			Potassium	Medium	112 - 280 kg/ha
			Ammonical Nitrogen	Low	15 kg/ha
			Nitrate Nitrogen	Very Low	4 kg/ha
	Borbil	BOB	pH	Acidic	6.5
			Organic Carbon	Medium High	0.750 - 1.00 %
			Phosphate	Medium High	56 - 73 kg/ha
			Potassium	Medium	112 - 280 kg/ha
			Ammonical Nitrogen	Low	15 kg/ha
			Nitrate Nitrogen	Very Low	4 kg/ha
	Gamchuk	GMK	pH	Alkaline	7.5
			Organic Carbon	High	1.00 - 1.50 %
			Phosphate	Medium High	56 - 73 kg/ha
			Potassium	Low	> 112 kg/ha
			Ammonical Nitrogen	Low	15 kg/ha
			Nitrate Nitrogen	Very Low	4 kg/ha
	Amguri	AGI	pH	Neutral	7
			Organic Carbon	Medium High	0.750 - 1.00 %
			Phosphate	Medium High	22 - 56 kg/ha
			Potassium	Medium	112 - 280 kg/ha
			Ammonical Nitrogen	Low	15 kg/ha
			Nitrate Nitrogen	Very Low	4 kg/ha
	Kaliagaon	KLG	pH	Alkaline	7.5
			Organic Carbon	High	1.00 - 1.50 %
			Phosphate	Medium High	56 - 73 kg/ha
			Potassium	Low	> 112 kg/ha
			Ammonical Nitrogen	Low	15 kg/ha
			Nitrate Nitrogen	Very Low	4 kg/ha
	Koliamori	KMI	pH	Neutral	7
			Organic Carbon	Medium High	0.750 - 1.00 %
			Phosphate	Medium High	22 - 56 kg/ha
			Potassium	Medium	112 - 280 kg/ha
			Ammonical Nitrogen	Low	15 kg/ha
			Nitrate Nitrogen	Very Low	4 kg/ha
Dibrugarh	East Milan Nagar	EMN	pH	Acidic	6
			Organic Carbon	Medium	0.505 - 0.750 %
			Phosphate	Medium High	56 - 73 kg/ha
			Potassium	Low	> 112 kg/ha
			Ammonical Nitrogen	Low	15 kg/ha
			Nitrate Nitrogen	Very Low	4 kg/ha
	Nirmali Gaon	NG	pH	Acidic	6.5
			Organic Carbon	Medium	0.505 - 0.750 %
			Phosphate	Medium	22 - 56 kg/ha
			Potassium	Low	> 112 kg/ha
			Ammonical Nitrogen	Low	15 kg/ha
			Nitrate Nitrogen	Very Low	4 kg/ha
	Behiating Tiniali	BHT	pH	Acidic	6
			Organic Carbon	Medium High	0.750 - 1.00 %
			Phosphate	Medium High	56 - 73 kg/ha
			Potassium	Low	> 112 kg/ha
			Ammonical Nitrogen	Low	15 kg/ha
			Nitrate Nitrogen	Very Low	4 kg/ha
	Sepakheti Gaon	SG	pH	Acidic	6
			Organic Carbon	Medium High	0.750 - 1.00 %
			Phosphate	Medium High	56 - 73 kg/ha
			Potassium	Low	> 112 kg/ha
			Ammonical Nitrogen	Low	15 kg/ha
			Nitrate Nitrogen	Very Low	4 kg/ha
	Tiloi Nagar	TN	pH	Acidic	6
			Organic Carbon	Medium High	0.750 - 1.00 %
			Phosphate	Medium High	56 - 73 kg/ha
			Potassium	Low	> 112 kg/ha
			Ammonical Nitrogen	Low	15 kg/ha
			Nitrate Nitrogen	Very Low	4 kg/ha
	West Milan Nagar	WMN	pH	Acidic	6.5
			Organic Carbon	Medium	0.505 - 0.750 %
			Phosphate	Medium	22 - 56 kg/ha
			Potassium	Low	> 112 kg/ha
			Ammonical Nitrogen	Low	15 kg/ha
			Nitrate Nitrogen	Very Low	4 kg/ha
Jorhat	Bibijan Milan Nagar	BMN	pH	Acidic	6.5
			Organic Carbon	Medium High	0.750 - 1.00 %
			Phosphate	Medium High	56 - 73 kg/ha
			Potassium	Low	> 112 kg/ha
			Ammonical Nitrogen	Low	15 kg/ha
			Nitrate Nitrogen	Very Low	4 kg/ha
	Titabor Tiniali	TT	pH	Acidic	6.5
			Organic Carbon	Medium High	0.750 - 1.00 %
			Phosphate	Medium	22 - 56 kg/ha
			Potassium	Low	> 112 kg/ha
			Ammonical Nitrogen	Low	15 kg/ha
			Nitrate Nitrogen	Very Low	4 kg/ha
	Joyti Nagar	JN	pH	Acidic	6
			Organic Carbon	Medium High	0.750 - 1.00 %
			Phosphate	Medium High	56 - 73 kg/ha
			Potassium	Low	> 112 kg/ha
			Ammonical Nitrogen	Low	15 kg/ha
			Nitrate Nitrogen	Very Low	4 kg/ha
	Ulutoli	UT	pH	Acidic	6.5
			Organic Carbon	Medium High	0.750 - 1.00 %
			Phosphate	Medium High	56 - 73 kg/ha
			Potassium	Low	> 112 kg/ha
			Ammonical Nitrogen	Low	15 kg/ha
			Nitrate Nitrogen	Very Low	4 kg/ha
	Dakshin Sonain Gaon	DSG	pH	Acidic	6.5
			Organic Carbon	Medium High	0.750 - 1.00 %
			Phosphate	Medium High	56 - 73 kg/ha
			Potassium	Low	> 112 kg/ha
			Ammonical Nitrogen	Low	15 kg/ha
			Nitrate Nitrogen	Very Low	4 kg/ha
	Baksun Tiniali	BT	pH	Acidic	6.5
			Organic Carbon	Medium High	0.750 - 1.00 %
			Phosphate	Medium	22 - 56 kg/ha
			Potassium	Low	> 112 kg/ha
			Ammonical Nitrogen	Low	15 kg/ha
			Nitrate Nitrogen	Very Low	4 kg/ha
Golaghat	Rongbong	RB	pH	Alkaline	7.5
			Organic Carbon	Medium High	0.750 - 1.00 %
			Phosphate	High	< 73 kg/ha
			Potassium	Low	> 112 kg/ha
			Ammonical Nitrogen	Low	15 kg/ha
			Nitrate Nitrogen	Very Low	4 kg/ha
	Ponkagaon	PGG	pH	Acidic	5.5
			Organic Carbon	Medium High	0.750 - 1.00 %
			Phosphate	Medium High	56 - 73 kg/ha
			Potassium	Low	> 112 kg/ha
			Ammonical Nitrogen	Low	15 kg/ha
			Nitrate Nitrogen	Very Low	4 kg/ha
	Mithaamchapori	MA	pH	Neutral	7
			Organic Carbon	Medium High	0.750 - 1.00 %
			Phosphate	High	< 73 kg/ha
			Potassium	Low	> 112 kg/ha
			Ammonical Nitrogen	Low	15 kg/ha
			Nitrate Nitrogen	Very Low	4 kg/ha
	Tenpur	TP	pH	Alkaline	7.5
			Organic Carbon	Medium High	0.750 - 1.00 %
			Phosphate	High	< 73 kg/ha
			Potassium	Low	> 112 kg/ha
			Ammonical Nitrogen	Low	15 kg/ha
			Nitrate Nitrogen	Very Low	4 kg/ha
	Siristika	STK	pH	Neutral	7
			Organic Carbon	Medium High	0.750 - 1.00 %
			Phosphate	High	< 73 kg/ha
			Potassium	Low	> 112 kg/ha
			Ammonical Nitrogen	Low	15 kg/ha
			Nitrate Nitrogen	Very Low	4 kg/ha
	Dergaon	DG	pH	Alkaline	7.5
			Organic Carbon	Medium High	0.750 - 1.00 %
			Phosphate	High	< 73 kg/ha
			Potassium	Low	> 112 kg/ha
			Ammonical Nitrogen	Low	15 kg/ha
			Nitrate Nitrogen	Very Low	4 kg/ha
Sonitpur	Moilagaon	MG	pH	Acidic	6
			Organic Carbon	Medium High	0.750 - 1.00 %
			Phosphate	Medium	22 - 56 kg/ha
			Potassium	Low	> 112 kg/ha
			Ammonical Nitrogen	Low	15 kg/ha
			Nitrate Nitrogen	Very Low	4 kg/ha
	Lihak Gaon	LG	pH	Alkaline	7.5
			Organic Carbon	High	1.00 - 1.50 %
			Phosphate	Medium	22 - 56 kg/ha
			Potassium	Low	> 112 kg/ha
			Ammonical Nitrogen	Low	15 kg/ha
			Nitrate Nitrogen	Very Low	4 kg/ha
	Bhaluke Khua Gaon	BKG	pH	Acidic	6
			Organic Carbon	Medium High	0.750 - 1.00 %
			Phosphate	Medium	22 - 56 kg/ha
			Potassium	Low	> 112 kg/ha
			Ammonical Nitrogen	Low	15 kg/ha
			Nitrate Nitrogen	Very Low	4 kg/ha
	Pitha Khua Gaon	PKG	pH	Acidic	6
			Organic Carbon	Medium High	0.750 - 1.00 %
			Phosphate	Medium	22 - 56 kg/ha
			Potassium	Low	> 112 kg/ha
			Ammonical Nitrogen	Low	15 kg/ha
			Nitrate Nitrogen	Very Low	4 kg/ha
	Nemaiati	NM	pH	Acidic	6
			Organic Carbon	Medium High	0.750 - 1.00 %
			Phosphate	Medium	22 - 56 kg/ha
			Potassium	Low	> 112 kg/ha
			Ammonical Nitrogen	Low	15 kg/ha
			Nitrate Nitrogen	Very Low	4 kg/ha
	Bihuguri	BHG	pH	Acidic	6
			Organic Carbon	Medium High	0.750 - 1.00 %
			Phosphate	Medium	22 - 56 kg/ha
			Potassium	Low	> 112 kg/ha
			Ammonical Nitrogen	Low	15 kg/ha
			Nitrate Nitrogen	Very Low	4 kg/ha
Karbi Anglong	Nepali Bosti	NB	pH	Alkaline	7.5
			Organic Carbon	Medium Low	0.300 - 0.500 %
			Phosphate	Low	> 22 kg/ha
			Potassium	Medium	112 - 280 kg/ha
			Ammonical Nitrogen	Low	15 kg/ha
			Nitrate Nitrogen	Very Low	4 kg/ha
	Atturn Gaon	ATG	pH	Neutral	7
			Organic Carbon	Low	0.100 - 0.300 %
			Phosphate	Low	> 22 kg/ha
			Potassium	Medium	112 - 280 kg/ha
			Ammonical Nitrogen	Low	15 kg/ha
			Nitrate Nitrogen	Very Low	4 kg/ha
	Adarsha Gaon	ADG	pH	Alkaline	7.5
			Organic Carbon	Medium Low	0.300 - 0.500 %
			Phosphate	Medium	22 - 56 kg/ha
			Potassium	Medium	112 - 280 kg/ha
			Ammonical Nitrogen	Low	15 kg/ha
			Nitrate Nitrogen	Very Low	4 kg/ha
	Barmanthi	BMH	pH	Neutral	7
			Organic Carbon	Low	0.100 - 0.300 %
			Phosphate	Low	> 22 kg/ha
			Potassium	Medium	112 - 280 kg/ha
			Ammonical Nitrogen	Low	15 kg/ha
			Nitrate Nitrogen	Very Low	4 kg/ha
	Bhta Gaon	BGN	pH	Alkaline	7.5
			Organic Carbon	Medium Low	0.300 - 0.500 %
			Phosphate	Medium	22 - 56 kg/ha
			Potassium	Medium	112 - 280 kg/ha
			Ammonical Nitrogen	Low	15 kg/ha
			Nitrate Nitrogen	Very Low	4 kg/ha
	Dhanshiri Bazar	DHB	pH	Neutral	7
			Organic Carbon	Low	0.100 - 0.300 %
			Phosphate	Low	> 22 kg/ha
			Potassium	Medium	112 - 280 kg/ha
			Ammonical Nitrogen	Low	15 kg/ha
			Nitrate Nitrogen	Very Low	4 kg/ha
Nagaon	Rupohi	RP	pH	Alkaline	7.5
			Organic Carbon	Medium Low	0.300 - 0.500 %
			Phosphate	High	< 73 kg/ha
			Potassium	Medium	112 - 280 kg/ha
			Ammonical Nitrogen	Low	15 kg/ha
			Nitrate Nitrogen	Low	10 kg/ha
	Kaliabor	KB	pH	Neutral	7
			Organic Carbon	Medium	0.505 - 0.750 %
			Phosphate	Medium High	56 - 73 kg/ha
			Potassium	Medium	112 - 280 kg/ha
			Ammonical Nitrogen	Low	15 kg/ha
			Nitrate Nitrogen	Low	10 kg/ha
	Barangabari	BNGG	pH	Acidic	6.5
			Organic Carbon	Medium Low	0.300 - 0.500 %
			Phosphate	High	< 73 kg/ha
			Potassium	Low	> 112 kg/ha
			Ammonical Nitrogen	Low	15 kg/ha
			Nitrate Nitrogen	Low	10 kg/ha
	Nagaon Town	NT	pH	Alkaline	7.5
			Organic Carbon	Medium Low	0.300 - 0.500 %
			Phosphate	High	< 73 kg/ha
			Potassium	Medium	112 - 280 kg/ha
			Ammonical Nitrogen	Low	15 kg/ha
			Nitrate Nitrogen	Low	10 kg/ha
	Puroni Godam	PG	pH	Alkaline	7.5
			Organic Carbon	Medium Low	0.300 - 0.500 %
			Phosphate	High	< 73 kg/ha
			Potassium	Medium	112 - 280 kg/ha
			Ammonical Nitrogen	Low	15 kg/ha
			Nitrate Nitrogen	Low	10 kg/ha
	Samaguri	SM	pH	Neutral	7
			Organic Carbon	Medium	0.505 - 0.750 %
			Phosphate	Medium High	56 - 73 kg/ha
			Potassium	Medium	112 - 280 kg/ha
			Ammonical Nitrogen	Low	15 kg/ha
			Nitrate Nitrogen	Low	10 kg/ha
Morigaon	Barangabari	BNGI	pH	Acidic	6
			Organic Carbon	Medium High	0.750 - 1.00 %
			Phosphate	Medium	22 - 56 kg/ha
			Potassium	Low	> 112 kg/ha
			Ammonical Nitrogen	Low	15 kg/ha
			Nitrate Nitrogen	Very Low	4 kg/ha
	Torabari	TB	pH	Acidic	6
			Organic Carbon	High	1.00 - 1.50 %
			Phosphate	Medium	22 - 56 kg/ha
			Potassium	Low	> 112 kg/ha
			Ammonical Nitrogen	Low	15 kg/ha
			Nitrate Nitrogen	Very Low	4 kg/ha
	Hatibat	HB	pH	Acidic	6.5
			Organic Carbon	Medium High	0.750 - 1.00 %
			Phosphate	Medium	22 - 56 kg/ha
			Potassium	Low	> 112 kg/ha
			Ammonical Nitrogen	Low	15 kg/ha
			Nitrate Nitrogen	Very Low	4 kg/ha
	Manipur	MP	pH	Acidic	6
			Organic Carbon	Medium High	0.750 - 1.00 %
			Phosphate	Medium	22 - 56 kg/ha
			Potassium	Low	> 112 kg/ha
			Ammonical Nitrogen	Low	15 kg/ha
			Nitrate Nitrogen	Very Low	4 kg/ha
	Gosaigaon	GS	pH	Acidic	6
			Organic Carbon	Medium High	0.750 - 1.00 %
			Phosphate	Medium	22 - 56 kg/ha
			Potassium	Low	> 112 kg/ha
			Ammonical Nitrogen	Low	15 kg/ha
			Nitrate Nitrogen	Very Low	4 kg/ha
	Gerua Aati	GA	pH	Acidic	6
			Organic Carbon	High	1.00 - 1.50 %
			Phosphate	Medium	22 - 56 kg/ha
			Potassium	Low	> 112 kg/ha
			Ammonical Nitrogen	Low	15 kg/ha
			Nitrate Nitrogen	Very Low	4 kg/ha
Udalguri	Rowta	RW	pH	Acidic	6
			Organic Carbon	High	1.00 - 1.50 %
			Phosphate	Medium High	56 - 73 kg/ha
			Potassium	Medium	112 - 280 kg/ha
			Ammonical Nitrogen	Low	15 kg/ha
			Nitrate Nitrogen	Very Low	4 kg/ha
	Tangla	TNG	pH	Acidic	6.5
			Organic Carbon	Medium High	0.750 - 1.00 %
			Phosphate	Medium High	56 - 73 kg/ha
			Potassium	Medium	112 - 280 kg/ha
			Ammonical Nitrogen	Low	15 kg/ha
			Nitrate Nitrogen	Very Low	4 kg/ha
	Barnagaon	BRNG	pH	Acidic	6.5
			Organic Carbon	High	1.00 - 1.50 %
			Phosphate	Medium High	56 - 73 kg/ha
			Potassium	Medium	112 - 280 kg/ha
			Ammonical Nitrogen	Low	15 kg/ha
			Nitrate Nitrogen	Low	10 kg/ha
	Khoirabari	KRB	pH	Acidic	6.5
			Organic Carbon	Medium High	0.750 - 1.00 %
			Phosphate	Medium High	56 - 73 kg/ha
			Potassium	Medium	112 - 280 kg/ha
			Ammonical Nitrogen	Low	15 kg/ha
			Nitrate Nitrogen	Very Low	4 kg/ha
	Seilshbari	SHB	pH	Acidic	6
			Organic Carbon	High	1.00 - 1.50 %
			Phosphate	Medium High	56 - 73 kg/ha
			Potassium	Medium	112 - 280 kg/ha
			Ammonical Nitrogen	Low	15 kg/ha
			Nitrate Nitrogen	Very Low	4 kg/ha
	Daifang Khuti	DK	pH	Acidic	6
			Organic Carbon	High	1.00 - 1.50 %
			Phosphate	Medium High	56 - 73 kg/ha
			Potassium	Medium	112 - 280 kg/ha
			Ammonical Nitrogen	Low	15 kg/ha
			Nitrate Nitrogen	Very Low	4 kg/ha
Baksha	Baganpara	BP	pH	Acidic	6
			Organic Carbon	High	1.00 - 1.50 %
			Phosphate	Medium High	56 - 73 kg/ha
			Potassium	Medium	112 - 280 kg/ha
			Ammonical Nitrogen	Low	15 kg/ha
			Nitrate Nitrogen	Very Low	4 kg/ha
	Kaklabri	KL	pH	Acidic	6
			Organic Carbon	High	1.00 - 1.50 %
			Phosphate	Medium High	56 - 73 kg/ha
			Potassium	Medium	112 - 280 kg/ha
			Ammonical Nitrogen	Low	15 kg/ha
			Nitrate Nitrogen	Low	10 kg/ha
	Simla Bazar	SB	pH	Acidic	6.5
			Organic Carbon	Medium High	0.750 - 1.00 %
			Phosphate	Medium High	56 - 73 kg/ha
			Potassium	Medium	112 - 280 kg/ha
			Ammonical Nitrogen	Low	15 kg/ha
			Nitrate Nitrogen	Very Low	4 kg/ha
	Boro Gaon	BG	pH	Acidic	6
			Organic Carbon	High	1.00 - 1.50 %
			Phosphate	Medium High	56 - 73 kg/ha
			Potassium	Medium	112 - 280 kg/ha
			Ammonical Nitrogen	Low	15 kg/ha
			Nitrate Nitrogen	Very Low	4 kg/ha
	Boro Para	BPR	pH	Acidic	6
			Organic Carbon	High	1.00 - 1.50 %
			Phosphate	Medium High	56 - 73 kg/ha
			Potassium	Medium	112 - 280 kg/ha
			Ammonical Nitrogen	Low	15 kg/ha
			Nitrate Nitrogen	Very Low	4 kg/ha
	Lwakhi Bazar	LB	pH	Acidic	6
			Organic Carbon	High	1.00 - 1.50 %
			Phosphate	Medium High	56 - 73 kg/ha
			Potassium	Medium	112 - 280 kg/ha
			Ammonical Nitrogen	Low	15 kg/ha
			Nitrate Nitrogen	Low	10 kg/ha
Nalbari	Arikuchi	AK	pH	Acidic	6
			Organic Carbon	Medium High	0.750 - 1.00 %
			Phosphate	Medium High	56 - 73 kg/ha
			Potassium	Medium	112 - 280 kg/ha
			Ammonical Nitrogen	Low	15 kg/ha
			Nitrate Nitrogen	Very Low	4 kg/ha
	Bala	BLA	pH	Acidic	6
			Organic Carbon	Medium High	0.750 - 1.00 %
			Phosphate	Medium High	56 - 73 kg/ha
			Potassium	Low	> 112 kg/ha
			Ammonical Nitrogen	Low	15 kg/ha
			Nitrate Nitrogen	Very Low	4 kg/ha
	Kamarkuchi	KK	pH	Acidic	6
			Organic Carbon	Medium High	0.750 - 1.00 %
			Phosphate	Medium High	56 - 73 kg/ha
			Potassium	Medium	112 - 280 kg/ha
			Ammonical Nitrogen	Low	15 kg/ha
			Nitrate Nitrogen	Very Low	4 kg/ha
	Kotpuha	KT	pH	Acidic	6
			Organic Carbon	Medium High	0.750 - 1.00 %
			Phosphate	Medium High	56 - 73 kg/ha
			Potassium	Low	> 112 kg/ha
			Ammonical Nitrogen	Low	15 kg/ha
			Nitrate Nitrogen	Very Low	4 kg/ha
	Amayapur	AP	pH	Acidic	6
			Organic Carbon	Medium High	0.750 - 1.00 %
			Phosphate	Medium High	56 - 73 kg/ha
			Potassium	Medium	112 - 280 kg/ha
			Ammonical Nitrogen	Low	15 kg/ha
			Nitrate Nitrogen	Very Low	4 kg/ha
	Arara	AR	pH	Acidic	6
			Organic Carbon	Medium High	0.750 - 1.00 %
			Phosphate	Medium High	56 - 73 kg/ha
			Potassium	Medium	112 - 280 kg/ha
			Ammonical Nitrogen	Low	15 kg/ha
			Nitrate Nitrogen	Very Low	4 kg/ha
Barpeta	Patacharkuchi	PT	pH	Acidic	6
			Organic Carbon	Medium	0.505 - 0.750 %
			Phosphate	Medium	22 - 56 kg/ha
			Potassium	High	280 - 392 kg/ha
			Ammonical Nitrogen	Low	15 kg/ha
			Nitrate Nitrogen	Low	10 kg/ha
	Sundarpur	SD	pH	Acidic	6
			Organic Carbon	Medium	0.505 - 0.750 %
			Phosphate	Medium	22 - 56 kg/ha
			Potassium	High	280 - 392 kg/ha
			Ammonical Nitrogen	Low	15 kg/ha
			Nitrate Nitrogen	Low	10 kg/ha
	Denartari	DR	pH	Acidic	6
			Organic Carbon	Medium	0.505 - 0.750 %
			Phosphate	Medium	22 - 56 kg/ha
			Potassium	High	280 - 392 kg/ha
			Ammonical Nitrogen	Low	15 kg/ha
			Nitrate Nitrogen	Very Low	4 kg/ha
	Banglipara	BGR	pH	Acidic	6
			Organic Carbon	Medium	0.505 - 0.750 %
			Phosphate	Medium	22 - 56 kg/ha
			Potassium	High	280 - 392 kg/ha
			Ammonical Nitrogen	Low	15 kg/ha
			Nitrate Nitrogen	Low	10 kg/ha
	Golia	GO	pH	Acidic	6
			Organic Carbon	Medium	0.505 - 0.750 %
			Phosphate	Medium	22 - 56 kg/ha
			Potassium	High	280 - 392 kg/ha
			Ammonical Nitrogen	Low	15 kg/ha
			Nitrate Nitrogen	Very Low	4 kg/ha
	Kaljar	KJ	pH	Acidic	6
			Organic Carbon	Medium	0.505 - 0.750 %
			Phosphate	Medium	22 - 56 kg/ha
			Potassium	High	280 - 392 kg/ha
			Ammonical Nitrogen	Low	15 kg/ha
			Nitrate Nitrogen	Low	10 kg/ha
Kamrup Metro	Garigaon	GG	pH	Alkaline	8.5
			Organic Carbon	Medium	0.505 - 0.750 %
			Phosphate	Medium High	56 - 73 kg/ha
			Potassium	Low	> 112 kg/ha
			Ammonical Nitrogen	Low	15 kg/ha
			Nitrate Nitrogen	Very Low	4 kg/ha
	Jalukbari	JB	pH	Alkaline	8.5
			Organic Carbon	Medium	0.505 - 0.750 %
			Phosphate	Medium High	56 - 73 kg/ha
			Potassium	Low	> 112 kg/ha
			Ammonical Nitrogen	Low	15 kg/ha
			Nitrate Nitrogen	Very Low	4 kg/ha
	Lokhora	LK	pH	Alkaline	8.5
			Organic Carbon	Medium	0.505 - 0.750 %
			Phosphate	Medium High	56 - 73 kg/ha
			Potassium	Low	> 112 kg/ha
			Ammonical Nitrogen	Low	15 kg/ha
			Nitrate Nitrogen	Very Low	4 kg/ha
	Boragaon	BRG	pH	Alkaline	8.5
			Organic Carbon	Medium	0.505 - 0.750 %
			Phosphate	Medium High	56 - 73 kg/ha
			Potassium	Low	> 112 kg/ha
			Ammonical Nitrogen	Low	15 kg/ha
			Nitrate Nitrogen	Very Low	4 kg/ha
	Hatigaon	HTG	pH	Alkaline	8.5
			Organic Carbon	Medium	0.505 - 0.750 %
			Phosphate	Medium High	56 - 73 kg/ha
			Potassium	Low	> 112 kg/ha
			Ammonical Nitrogen	Low	15 kg/ha
			Nitrate Nitrogen	Very Low	4 kg/ha
	Gorchuk	GCK	pH	Alkaline	8
			Organic Carbon	Medium	0.505 - 0.750 %
			Phosphate	High	< 73 kg/ha
			Potassium	Low	> 112 kg/ha
			Ammonical Nitrogen	Low	15 kg/ha
			Nitrate Nitrogen	Very Low	4 kg/ha
Kamrup Rural	Azara	AZ	pH	Alkaline	7.5
			Organic Carbon	Medium	0.505 - 0.750 %
			Phosphate	Medium High	56 - 73 kg/ha
			Potassium	Medium	112 - 280 kg/ha
			Ammonical Nitrogen	Low	15 kg/ha
			Nitrate Nitrogen	Very Low	4 kg/ha
	Chygaon	CHY	pH	Alkaline	7.5
			Organic Carbon	Medium	0.505 - 0.750 %
			Phosphate	Medium High	56 - 73 kg/ha
			Potassium	Low	> 112 kg/ha
			Ammonical Nitrogen	Low	15 kg/ha
			Nitrate Nitrogen	Very Low	4 kg/ha
	Boko	BOK	pH	Neutral	7
			Organic Carbon	Medium	0.505 - 0.750 %
			Phosphate	Medium High	56 - 73 kg/ha
			Potassium	Medium	112 - 280 kg/ha
			Ammonical Nitrogen	Low	15 kg/ha
			Nitrate Nitrogen	Very Low	4 kg/ha
	Amingaon	AMG	pH	Alkaline	7.5
			Organic Carbon	Medium	0.505 - 0.750 %
			Phosphate	Medium High	56 - 73 kg/ha
			Potassium	Low	> 112 kg/ha
			Ammonical Nitrogen	Low	15 kg/ha
			Nitrate Nitrogen	Very Low	4 kg/ha
	Pingleswar	PNG	pH	Alkaline	7.5
			Organic Carbon	Medium	0.505 - 0.750 %
			Phosphate	Medium High	56 - 73 kg/ha
			Potassium	Medium	112 - 280 kg/ha
			Ammonical Nitrogen	Low	15 kg/ha
			Nitrate Nitrogen	Very Low	4 kg/ha
	Bijoynagar	BNG	pH	Alkaline	7.5
			Organic Carbon	Medium	0.505 - 0.750 %
			Phosphate	Medium High	56 - 73 kg/ha
			Potassium	Medium	112 - 280 kg/ha
			Ammonical Nitrogen	Low	15 kg/ha
			Nitrate Nitrogen	Very Low	4 kg/ha
Bongaigaon	Dolaigaon Urban	DU	pH	Acidic	6
			Organic Carbon	Medium High	0.750 - 1.00 %
			Phosphate	Medium High	56 - 73 kg/ha
			Potassium	Medium	112 - 280 kg/ha
			Ammonical Nitrogen	Low	15 kg/ha
			Nitrate Nitrogen	Very Low	4 kg/ha
	Paulpara	PP	pH	Acidic	6
			Organic Carbon	Medium High	0.750 - 1.00 %
			Phosphate	Medium High	56 - 73 kg/ha
			Potassium	Low	> 112 kg/ha
			Ammonical Nitrogen	Low	15 kg/ha
			Nitrate Nitrogen	Very Low	4 kg/ha
	Mayapuri	MPI	pH	Acidic	6.5
			Organic Carbon	Medium High	0.750 - 1.00 %
			Phosphate	Medium High	56 - 73 kg/ha
			Potassium	Low	> 112 kg/ha
			Ammonical Nitrogen	Low	15 kg/ha
			Nitrate Nitrogen	Very Low	4 kg/ha
	Deuripara	DP	pH	Acidic	6
			Organic Carbon	Medium High	0.750 - 1.00 %
			Phosphate	Medium High	56 - 73 kg/ha
			Potassium	Medium	112 - 280 kg/ha
			Ammonical Nitrogen	Low	15 kg/ha
			Nitrate Nitrogen	Very Low	4 kg/ha
	Dhaligaon	DLG	pH	Acidic	6
			Organic Carbon	Medium High	0.750 - 1.00 %
			Phosphate	Medium High	56 - 73 kg/ha
			Potassium	Medium	112 - 280 kg/ha
			Ammonical Nitrogen	Low	15 kg/ha
			Nitrate Nitrogen	Very Low	4 kg/ha
	Borpara	BR	pH	Acidic	6
			Organic Carbon	Medium High	0.750 - 1.00 %
			Phosphate	Medium High	56 - 73 kg/ha
			Potassium	Low	> 112 kg/ha
			Ammonical Nitrogen	Low	15 kg/ha
			Nitrate Nitrogen	Very Low	4 kg/ha
Kokrajhar	Polashguri	PL	pH	Acidic	6
			Organic Carbon	Medium High	0.750 - 1.00 %
			Phosphate	Medium	22 - 56 kg/ha
			Potassium	Low	> 112 kg/ha
			Ammonical Nitrogen	Low	15 kg/ha
			Nitrate Nitrogen	Very Low	4 kg/ha
	Telipara	TPA	pH	Neutral	7
			Organic Carbon	Medium High	0.750 - 1.00 %
			Phosphate	Medium High	56 - 73 kg/ha
			Potassium	Low	> 112 kg/ha
			Ammonical Nitrogen	Low	15 kg/ha
			Nitrate Nitrogen	Very Low	4 kg/ha
	Howriapet	HPT	pH	Acidic	6.5
			Organic Carbon	Medium High	0.750 - 1.00 %
			Phosphate	Medium	22 - 56 kg/ha
			Potassium	Low	> 112 kg/ha
			Ammonical Nitrogen	Low	15 kg/ha
			Nitrate Nitrogen	Very Low	4 kg/ha
	Simultapur	ST	pH	Neutral	7
			Organic Carbon	Medium High	0.750 - 1.00 %
			Phosphate	Medium High	56 - 73 kg/ha
			Potassium	Low	> 112 kg/ha
			Ammonical Nitrogen	Low	15 kg/ha
			Nitrate Nitrogen	Very Low	4 kg/ha
	Oxiguri	OX	pH	Acidic	6
			Organic Carbon	Medium High	0.750 - 1.00 %
			Phosphate	Medium	22 - 56 kg/ha
			Potassium	Low	> 112 kg/ha
			Ammonical Nitrogen	Low	15 kg/ha
			Nitrate Nitrogen	Very Low	4 kg/ha
	Padmabil	PB	pH	Neutral	7
			Organic Carbon	Medium High	0.750 - 1.00 %
			Phosphate	Medium High	56 - 73 kg/ha
			Potassium	Low	> 112 kg/ha
			Ammonical Nitrogen	Low	15 kg/ha
			Nitrate Nitrogen	Very Low	4 kg/ha
Dhubri	Gauripur	GPR	pH	Alkaline	9.5
			Organic Carbon	Medium Low	0.300 - 0.500 %
			Phosphate	Medium High	56 - 73 kg/ha
			Potassium	High	280 - 392 kg/ha
			Ammonical Nitrogen	Low	15 kg/ha
			Nitrate Nitrogen	Very Low	4 kg/ha
	Falimari	FM	pH	Alkaline	8
			Organic Carbon	Medium Low	0.300 - 0.500 %
			Phosphate	Medium High	56 - 73 kg/ha
			Potassium	High	280 - 392 kg/ha
			Ammonical Nitrogen	Low	15 kg/ha
			Nitrate Nitrogen	Very Low	4 kg/ha
	Dharmoshala	DRA	pH	Acidic	6
			Organic Carbon	Medium	0.505 - 0.750 %
			Phosphate	Medium High	56 - 73 kg/ha
			Potassium	Medum	112 - 280 kg/ha
			Ammonical Nitrogen	Low	15 kg/ha
			Nitrate Nitrogen	Very Low	4 kg/ha
	Alomganj	ALG	pH	Alkaline	8
			Organic Carbon	Medium Low	0.300 - 0.500 %
			Phosphate	Medium High	56 - 73 kg/ha
			Potassium	High	280 - 392 kg/ha
			Ammonical Nitrogen	Low	15 kg/ha
			Nitrate Nitrogen	Very Low	4 kg/ha
	Lalkura	LKA	pH	Neutral	7
			Organic Carbon	Medium Low	0.300 - 0.500 %
			Phosphate	Medium High	56 - 73 kg/ha
			Potassium	High	280 - 392 kg/ha
			Ammonical Nitrogen	Low	15 kg/ha
			Nitrate Nitrogen	Very Low	4 kg/ha
	Soulmara	SMU	pH	Neutral	7
			Organic Carbon	Medium	0.505 - 0.750 %
			Phosphate	Medium High	56 - 73 kg/ha
			Potassium	Medum	112 - 280 kg/ha
			Ammonical Nitrogen	Low	15 kg/ha
			Nitrate Nitrogen	Very Low	4 kg/ha
Dima Hasao	Haflong Town	HT	pH	Alkaline	8
			Organic Carbon	Medium High	0.750 - 1.00 %
			Phosphate	Medium	22 - 56 kg/ha
			Potassium	Medium	112 - 280 kg/ha
			Ammonical Nitrogen	Low	15 kg/ha
			Nitrate Nitrogen	Very Low	4 kg/ha
	Harangajao Bazar	HJ	pH	Alkaline	8
			Organic Carbon	Medium High	0.750 - 1.00 %
			Phosphate	Medium High	56 - 73 kg/ha
			Potassium	Low	> 112 kg/ha
			Ammonical Nitrogen	Low	15 kg/ha
			Nitrate Nitrogen	Very Low	4 kg/ha
	Harangajao Deswali	HD	pH	Alkaline	8.5
			Organic Carbon	Medium High	0.750 - 1.00 %
			Phosphate	Medium	22 - 56 kg/ha
			Potassium	Medium	112 - 280 kg/ha
			Ammonical Nitrogen	Low	15 kg/ha
			Nitrate Nitrogen	Very Low	4 kg/ha
	Kashipur	KH	pH	Alkaline	8
			Organic Carbon	Medium High	0.750 - 1.00 %
			Phosphate	Medium High	56 - 73 kg/ha
			Potassium	Low	> 112 kg/ha
			Ammonical Nitrogen	Low	15 kg/ha
			Nitrate Nitrogen	Very Low	4 kg/ha
	Jatingia Khasia	JK	pH	Alkaline	8
			Organic Carbon	Medium High	0.750 - 1.00 %
			Phosphate	Medium	22 - 56 kg/ha
			Potassium	Medium	112 - 280 kg/ha
			Ammonical Nitrogen	Low	15 kg/ha
			Nitrate Nitrogen	Very Low	4 kg/ha
	Retzol	RZ	pH	Alkaline	8
			Organic Carbon	Medium High	0.750 - 1.00 %
			Phosphate	Medium	22 - 56 kg/ha
			Potassium	Medium	112 - 280 kg/ha
			Ammonical Nitrogen	Low	15 kg/ha
			Nitrate Nitrogen	Very Low	4 kg/ha
Cachar	Anwarpur	AN	pH	Alkaline	7.5
			Organic Carbon	Medium High	0.750 - 1.00 %
			Phosphate	Medium High	56 - 73 kg/ha
			Potassium	Low	> 112 kg/ha
			Ammonical Nitrogen	Low	15 kg/ha
			Nitrate Nitrogen	Very Low	4 kg/ha
	Balighat	BGT	pH	Alkaline	8
			Organic Carbon	Medium High	0.750 - 1.00 %
			Phosphate	Medium High	56 - 73 kg/ha
			Potassium	Medium	112 - 280 kg/ha
			Ammonical Nitrogen	Low	15 kg/ha
			Nitrate Nitrogen	Very Low	4 kg/ha
	Silchar Town	STN	pH	Alkaline	8
			Organic Carbon	Medium High	0.750 - 1.00 %
			Phosphate	Medium	22 - 56 kg/ha
			Potassium	Medium	112 - 280 kg/ha
			Ammonical Nitrogen	Low	15 kg/ha
			Nitrate Nitrogen	Very Low	4 kg/ha
	Dalu Grant	DT	pH	Alkaline	7.5
			Organic Carbon	Medium High	0.750 - 1.00 %
			Phosphate	Medium High	56 - 73 kg/ha
			Potassium	Low	> 112 kg/ha
			Ammonical Nitrogen	Low	15 kg/ha
			Nitrate Nitrogen	Very Low	4 kg/ha
	Ram Nagar	RN	pH	Alkaline	7.5
			Organic Carbon	Medium High	0.750 - 1.00 %
			Phosphate	Medium High	56 - 73 kg/ha
			Potassium	Low	> 112 kg/ha
			Ammonical Nitrogen	Low	15 kg/ha
			Nitrate Nitrogen	Very Low	4 kg/ha
	Arkatipur	AKP	pH	Alkaline	8
			Organic Carbon	Medium High	0.750 - 1.00 %
			Phosphate	Medium High	56 - 73 kg/ha
			Potassium	Medium	112 - 280 kg/ha
			Ammonical Nitrogen	Low	15 kg/ha
			Nitrate Nitrogen	Very Low	4 kg/ha
Karimganj	Achiura	AC	pH	Alkaline	7.5
			Organic Carbon	High	1.00 - 1.50 %
			Phosphate	Medium High	56 - 73 kg/ha
			Potassium	Medium	112 - 280 kg/ha
			Ammonical Nitrogen	Low	15 kg/ha
			Nitrate Nitrogen	Very Low	4 kg/ha
	Along Juri	AJ	pH	Alkaline	8
			Organic Carbon	High	1.00 - 1.50 %
			Phosphate	Medium	22 - 56 kg/ha
			Potassium	Medium	112 - 280 kg/ha
			Ammonical Nitrogen	Low	15 kg/ha
			Nitrate Nitrogen	Very Low	4 kg/ha
	Bagan	BA	pH	Alkaline	7.5
			Organic Carbon	Medium High	0.750 - 1.00 %
			Phosphate	Medium High	56 - 73 kg/ha
			Potassium	Medium	112 - 280 kg/ha
			Ammonical Nitrogen	Low	15 kg/ha
			Nitrate Nitrogen	Very Low	4 kg/ha
	Biskut	BS	pH	Alkaline	7.5
			Organic Carbon	Medium High	0.750 - 1.00 %
			Phosphate	Medium High	56 - 73 kg/ha
			Potassium	Medium	112 - 280 kg/ha
			Ammonical Nitrogen	Low	15 kg/ha
			Nitrate Nitrogen	Very Low	4 kg/ha
	Jarua	JA	pH	Alkaline	8
			Organic Carbon	High	1.00 - 1.50 %
			Phosphate	Medium	22 - 56 kg/ha
			Potassium	Medium	112 - 280 kg/ha
			Ammonical Nitrogen	Low	15 kg/ha
			Nitrate Nitrogen	Very Low	4 kg/ha
	Kujab	KU	pH	Alkaline	7.5
			Organic Carbon	High	1.00 - 1.50 %
			Phosphate	Medium High	56 - 73 kg/ha
			Potassium	Medium	112 - 280 kg/ha
			Ammonical Nitrogen	Low	15 kg/ha
			Nitrate Nitrogen	Very Low	4 kg/ha
